# A short ERK5 isoform modulates nucleocytoplasmic shuttling of active ERK5 and associates with poor survival in breast cancer

**DOI:** 10.1101/2021.03.23.436061

**Authors:** Mariska Miranda, Jodi M. Saunus, Seçkin Akgül, Mahdi Moradi Marjaneh, Jamie R. Kutasovic, Wei Shi, Oishee Chatterjee, Francesco Casciello, Esdy Rozali, Herlina Y. Handoko, Adrian P. Wiegmans, Tianqing Liu, Jason S. Lee, Bryan W. Day, Stacey L. Edwards, Juliet D. French, Amy E. McCart Reed, Georgia Chenevix-Trench, Kum Kum Khanna, Peter T. Simpson, Sunil R. Lakhani, Fares Al-Ejeh

## Abstract

**Background:** The nucleocytoplasmic shuttling of ERK5 has gained recent attention as a regulator of its diverse roles in cancer progression but the exact mechanisms for this shuttling are still under investigation.

**Methods:** Using *in vitro, in vivo* and *in silico* studies, we investigated the roles of shorter ERK5 isoforms in regulating the nucleocytoplasmic shuttling of active phosphorylated-ERK5 (pERK5). Retrospective cohorts of primary and metastatic breast cancer cases were used to evaluate the association of the subcellular localization of pERK5 with clinicopathological features.

**Results:** Extranuclear localization of pERK5 was observed during cell migration *in vitro* and at the invasive fronts of metastatic tumors *in vivo*. The nuclear and extranuclear cell fractions contained different isoforms of pERK5, which are encoded by splice variants expressed in breast and other cancers in the TCGA data. One isoform, isoform-3, lacks the C-terminal transcriptional domain and the nuclear localization signal. The co-expression of isoform-3 and full-length *ERK5* associated with high epithelial-to-mesenchymal transition (EMT) and poor patient survival. Experimentally, expressing isoform-3 with full-length ERK5 in breast cancer cells increased cell migration, drove EMT and led to tamoxifen resistance. In breast cancer patient samples, pERK5 showed variable subcellular localizations where its extranuclear localization associated with aggressive clinicopathological features, metastasis, and poor survival.

**Conclusion:** Our studies support a model of ERK5 nucleocytoplasmic shuttling driven by splice variants in an interplay between mesenchymal and epithelial states during metastasis. Using ERK5 as a biomarker and a therapeutic target should account for its splicing and context-dependent biological functions.

**Graphical Abstract:** 

ERK5 isoform-3 expression deploys active ERK5 (pERK5) outside the nucleus to facilitate EMT and cell migration. In cells dominantly expressing isoform-1, pERK5 shuttles to the nucleus to drive cell expansion.
