## Supplementary Table 1 for "A short ERK5 isoform modulates nucleocytoplasmic shuttling of active ERK5 and associates with poor survival in breast cancer"

### Sheet: Table S1
Table S1: ERK5 transcripts analyzed in TCGA RNA-Seq datasets
Name	Transcript ID	bp	Protein	Translation ID	Biotype	UniProt
MAPK7-202	ENST00000308406.9	3149	816aa	ENSP00000311005	Protein coding	Q13164-1
MAPK7-203	ENST00000395602.8	3059	816aa	ENSP00000378966	Protein coding	Q13164-1
MAPK7-204	ENST00000395604.7	3077	816aa	ENSP00000378968	Protein coding	Q13164-1
MAPK7-201	ENST00000299612.11	2715	677aa	ENSP00000299612	Protein coding	Q13164-2
MAPK7-205	ENST00000443215.5	850	241aa	ENSP00000412902	Protein coding	C9JUK9
MAPK7-206	ENST00000482850.1	640	195aa	ENSP00000458146	Protein coding	I3L0J8
MAPK7-207	ENST00000486905.1	615	No protein	-	Retained intron	-
MAPK7-208	ENST00000490660.2	2867	No protein	-	Retained intron	Q13164-3
MAPK7-209	ENST00000570306.5	4533	No protein	-	Retained intron	-
MAPK7-210	ENST00000571657.5	699	No protein	-	Processed transcript	-
MAPK7-211	ENST00000572716.1	776	No protein	-	Retained intron	-
MAPK7-212	ENST00000572853.1	564	No protein	-	Retained intron	-
MAPK7-213	ENST00000572968.5	556	No protein	-	Processed transcript	-
MAPK7-214	ENST00000573417.1	418	No protein	-	Processed transcript	-
MAPK7-215	ENST00000573466.5	661	No protein	-	Retained intron	-
MAPK7-216	ENST00000579284.5	615	157aa	ENSP00000462819	Protein coding	J3KT61
MAPK7-217	ENST00000581260.5	773	80aa	ENSP00000462804	Nonsense mediated decay	J3KT50
MAPK7-218	ENST00000603493.1	582	144aa	ENSP00000474397	Protein coding	S4R3I1
