## Supplementary Table 3 for "A short ERK5 isoform modulates nucleocytoplasmic shuttling of active ERK5 and associates with poor survival in breast cancer"

### Sheet: Table S3
Table S3: PCR primers used for ERK5 isoforms
Amplification of intron-containing endogenous transcripts of ERK5
Forward:	5'-CTAAGGCTGCCCTTAAAGC-3'
Reverse:	5'-GGCTGGACTAGTGCTCAGTG-3'
Amplification of intron-containing ectopic isoform 3 transcript of ERK5
Forward:	5'-CTAAGGCTGCCCTTAAAGC-3'
Reverse:	5’-ATCTGCGGGGAAGTTGGGCA-3’
