## Supplementary Table 6 for "A short ERK5 isoform modulates nucleocytoplasmic shuttling of active ERK5 and associates with poor survival in breast cancer"

### Sheet: Table S6
Table S6: RT2 PCR array for human EMT panel on MCF7 cell lines
	EV	EV	Iso3	Iso3	EV	EV	Iso3	Iso3		Ct housekeeping genes										EV	EV	Iso3	Iso3		EV	EV	Iso3	Iso3
	- TGFb	+TGFb	- TGFb	+TGFb	- TGFb	+TGFb	- TGFb	+TGFb												- TGFb	+TGFb	- TGFb	+TGFb		- TGFb	+TGFb	- TGFb	+TGFb
	Ct technical replicates				DeltaCt (-average HK genes)					Gene	EV		EV		Iso3		Iso3			Relative expression (2^-DeltaCt)					Z-score data [(value-average)/stdev]
Target Name	MCF7 EV -TGFb	MCF7 EV +TGFb	MCF7 Iso3 -TGFb	MCF7 Iso3 +TGFb	20.7806	20.6919	20.7752	20.8662			- TGFb		+TGFb		- TGFb		+TGFb			MCF7 EV -TGFb	MCF7 EV +TGFb	MCF7 Iso3 -TGFb	MCF7 Iso3 +TGFb		MCF7 EV -TGFb	MCF7 EV +TGFb	MCF7 Iso3 -TGFb	MCF7 Iso3 +TGFb		Dunnett's multiple comparisons test Compare column means (main column effect)
AHNAK	24.5988	24.8518	24.796	24.9036	3.81822	4.15989	4.02082	4.03737		ACTB	17.365	17.303	17.066	17.204	17.287	17.338	17.285	17.317		0.0708925	0.0559434	0.0616047	0.0609018		1.67722	-0.977116	0.0280931	-0.0967109					Mean Diff.	95.00% CI of diff.	Significant?	Summary	Adjusted P Value
AHNAK	24.7427	24.9578	24.7673	24.8491	3.96214	4.26594	3.99208	3.98291		B2M	23.697	23.777	23.525	23.66	23.927	23.745	23.986	23.809		0.0641618	0.0519786	0.0628442	0.0632447		0.482126	-1.68109	0.248182	0.319295		Iso3 -TGFb vs.EV +TGFb			0.4621	0.2703 to 0.6538	Yes	****	<0.0001
AKT1	22.7918	22.9761	22.7654	22.9654	2.01125	2.28424	1.99019	2.09922		GAPDH	19.822	19.843	19.604	19.648	19.778	19.802	19.811	19.776		0.248059	0.205294	0.251705	0.233385		0.73062	-1.53085	0.923429	-0.0453497		Iso3 +TGFb vs.EV +TGFb			0.7527	0.5609 to 0.9445	Yes	****	<0.0001
AKT1	22.7925	22.9516	22.768	23.0023	2.01194	2.25967	1.99283	2.13611		HPRT1	24.349	24.265	24.539	24.516	24.362	24.438	24.656	24.871		0.24794	0.20882	0.251246	0.227493		0.724344	-1.34439	0.899132	-0.356928
BMP1	29.6366	30.3269	29.7125	29.9797	8.85599	9.63504	8.9373	9.1135		RPLPO	18.68	18.705	18.619	18.538	18.538	18.537	18.572	18.579		0.00215814	0.00125766	0.00203988	0.00180536		0.381603	-1.68118	0.110695	-0.42655
BMP1	29.325	29.9823	29.5439	29.7594	8.54444	9.29041	8.76866	8.89316		Mean HK	20.7806		20.6919		20.7752		20.8662			0.00267835	0.00159701	0.00229283	0.00210325		1.57327	-0.90382	0.690126	0.255862
BMP7	21.126	21.0878	21.0281	21.0792	0.345426	0.395943	0.252947	0.213026												0.787075	0.759992	0.839181	0.862726		-1.07597	-1.85884	0.430195	1.11081
BMP7	21.0493	20.9688	20.9986	21.1291	0.268713	0.276903	0.223375	0.262865												0.83006	0.825361	0.856559	0.833431		0.16655	0.0307112	0.932545	0.264008
CALD1	30.9749	32.1303	31.9114	31.4296	10.1943	11.4384	11.1362	10.5634												0.000853522	0.00036033	0.000444291	0.000660866		1.93329	-0.658025	-0.216879	0.921043
CALD1	31.6521	31.9294	32.4778	32.4867	10.8715	11.2375	11.7026	11.6205												0.000533752	0.000414154	0.000300041	0.000317591		0.253166	-0.375224	-0.974791	-0.882578
CAMK2N1	25.2524	25.1818	25.3232	25.1159	4.47177	4.4899	4.54797	4.24968												0.0450674	0.0445047	0.0427489	0.0525679		-0.469909	-0.659336	-1.25049	2.05536
CAMK2N1	25.2312	25.1281	25.1401	25.2973	4.45065	4.43619	4.36486	4.43108												0.0457322	0.0461928	0.0485339	0.0463568		-0.246066	-0.0909974	0.697218	-0.0357873
CAV2	26.6892	26.835	26.6679	26.9025	5.90859	6.14313	5.89272	6.0363												0.016647	0.0141492	0.0168312	0.0152368		0.509963	-1.21042	0.636808	-0.461349
CAV2	26.585	26.8448	26.6302	26.9095	5.80436	6.15288	5.85497	6.04331												0.0178943	0.0140539	0.0172775	0.0151629		1.36905	-1.27605	0.944199	-0.512201
CDH1	21.5329	21.8698	21.5377	21.7586	0.752283	1.17786	0.762482	0.892383												0.593663	0.442008	0.589481	0.538724		0.968356	-1.75446	0.893273	-0.0180332
CDH1	21.5816	21.7754	21.5828	21.7639	0.801012	1.08347	0.807558	0.897651												0.573947	0.471893	0.571348	0.53676		0.61436	-1.21791	0.567708	-0.0532875
CDH2	32.926	34.623	39.9333	35.1236	12.1454	13.9311	19.1581	14.2574												0.000220742	6.40202e-05	1.70933e-06	5.10626e-05		0.907524	-0.477465	-1.02812	-0.591975
CDH2	35.4035	34.9223	33.1242	32.4601	14.6229	14.2304	12.349	11.5939												3.96353e-05	5.20269e-05	0.000191681	0.000323513		-0.692961	-0.583453	0.650709	1.81574
COL3A1	30.486	30.2953	30.247	30.029	9.70537	9.60339	9.47177	9.16281												0.00119782	0.00128555	0.00140835	0.00174469		-0.476827	-0.16643	0.268037	1.45802
COL3A1	30.7732	30.515	30.4837	30.0299	9.99257	9.82312	9.70853	9.16373												0.000981607	0.00110394	0.0011952	0.00174359		-1.24181	-0.808987	-0.486112	1.4541
COL5A2	29.7715	29.9784	29.8665	30.5182	8.99088	9.28648	9.09126	9.65201												0.00196551	0.00160136	0.0018334	0.00124295		0.619838	-0.58272	0.183564	-1.76635
COL5A2	29.9482	29.8515	29.5327	29.9993	9.16755	9.15957	8.75747	9.13306												0.00173897	0.00174862	0.00231068	0.00178105		-0.128297	-0.096437	1.75974	0.0106592
CTNNB1	25.1846	25.4723	25.7412	25.7347	4.40401	4.78044	4.96601	4.86851												0.0472347	0.0363869	0.0319949	0.034232		1.73435	-0.319734	-1.15137	-0.72777
CTNNB1	25.2651	25.5507	25.4961	25.5955	4.48446	4.85883	4.72092	4.72928												0.0446727	0.0344625	0.0379194	0.0377003		1.24922	-0.684128	-0.0295381	-0.071032
DSC2	27.1454	27.9455	27.3056	27.9123	6.36482	7.25364	6.5304	7.0461												0.0121338	0.00655293	0.0108182	0.0075668		1.16146	-1.0923	0.630152	-0.682866
DSC2	27.3489	27.9997	27.1144	27.8703	6.5683	7.30783	6.33922	7.00411												0.0105376	0.00631139	0.012351	0.00779027		0.516859	-1.18985	1.24917	-0.592625
DSP	22.1716	22.2249	22.1632	21.9737	1.39104	1.53301	1.38802	1.10746												0.38129	0.345557	0.382089	0.464111		-0.12829	-0.864957	-0.111824	1.57912
DSP	22.0744	22.3615	22.2228	22.0565	1.29378	1.66958	1.44762	1.19031												0.407881	0.314345	0.366625	0.438207		0.4199	-1.50842	-0.43062	1.04509
EGFR	28.558	28.9045	28.8456	28.9145	7.77739	8.21257	8.07039	8.04834												0.00455797	0.00337108	0.00372024	0.00377753		1.75289	-1.23195	-0.353862	-0.209798
EGFR	28.7622	28.8623	28.6415	28.9259	7.98165	8.17044	7.86629	8.05968												0.00395625	0.00347099	0.0042856	0.00374795		0.239669	-0.980689	1.06792	-0.284185
ERBB3	23.0871	23.4769	22.9923	23.3543	2.30647	2.78499	2.21708	2.4881												0.202154	0.145089	0.215076	0.178241		0.506586	-1.47665	0.955674	-0.324492
ERBB3	22.9934	23.4106	22.9914	23.3625	2.21283	2.71868	2.21615	2.49635												0.215711	0.151913	0.215215	0.177225		0.977715	-1.2395	0.960478	-0.359811
ESR1	24.7361	24.908	24.781	24.9093	3.95552	4.21609	4.00581	4.04312												0.064457	0.0538061	0.0622487	0.0606597		0.96724	-1.59327	0.436375	0.0543707
ESR1	24.7313	24.7455	24.7682	25.0612	3.95074	4.05358	3.99297	4.19497												0.0646708	0.0602216	0.0628053	0.0545993		1.01864	-0.0509651	0.57018	-1.40258
F11R	24.3715	24.2715	24.2274	24.384	3.59095	3.57955	3.45216	3.51783												0.0829883	0.0836464	0.0913685	0.0873026		-0.676952	-0.561289	0.79585	0.0812798
F11R	24.2256	24.412	24.2575	24.3048	3.44504	3.72005	3.48233	3.43858												0.0918208	0.0758843	0.0894777	0.0922325		0.875342	-1.92548	0.463545	0.947702
FN1	25.0032	24.9959	25.0997	24.9533	4.22264	4.30396	4.32446	4.08713												0.0535621	0.0506267	0.0499124	0.0588369		0.201642	-0.42433	-0.57665	1.32649
FN1	25.0931	25.0659	25.1318	24.9102	4.31251	4.37398	4.35655	4.04397												0.0503274	0.0482283	0.0488142	0.060624		-0.488136	-0.935771	-0.81082	1.70758
FOXC2	34.6596	32.5265	33.4307	32.9379	13.879	11.8346	12.6555	12.0717												6.63737e-05	0.000273793	0.000154992	0.000232306		-1.10018	1.46717	-0.00329887	0.953661
FOXC2	34.9879	33.8664	32.9093	33.7632	14.2073	13.1745	12.1341	12.897												5.28669e-05	0.000108161	0.000222472	0.000131105		-1.26736	-0.582952	0.831936	-0.29897
FZD7	28.0756	28.2039	28.2167	28.0997	7.29503	7.51202	7.44153	7.23349												0.0063676	0.00547844	0.00575277	0.00664512		0.507786	-0.928604	-0.485427	0.956094
FZD7	28.1505	28.3364	27.9634	28.1807	7.36993	7.64452	7.18822	7.31454												0.00604549	0.0049977	0.00685696	0.00628207		-0.0125724	-1.7052	1.29831	0.369615
GSC	28.5634	28.3372	28.4133	28.6105	7.78284	7.64528	7.63807	7.74429												0.0045408	0.00499508	0.00502008	0.00466377		-0.416777	0.456587	0.504637	-0.180368
GSC	28.6343	28.2493	28.8004	28.4069	7.85372	7.5574	8.0252	7.54073												0.0043231	0.00530878	0.00383861	0.0053705		-0.835325	1.05968	-1.76677	1.17834
GSK3B	24.7778	24.2064	24.805	24.2667	3.99716	3.51445	4.02981	3.40052												0.0626232	0.0875075	0.0612219	0.0946982		-0.483445	1.13017	-0.574309	1.59645
GSK3B	24.8256	24.3047	24.8892	25.0637	4.04498	3.61277	4.11399	4.19755												0.0605815	0.0817427	0.0577516	0.0545021		-0.615836	0.756358	-0.799339	-1.01006
IGFBP4	24.2207	24.2585	24.3079	24.4918	3.44013	3.5666	3.53272	3.62557												0.0921338	0.0844005	0.0864065	0.0810205		1.44365	-0.381533	0.0919135	-1.17927
IGFBP4	24.3315	24.251	24.2122	24.48	3.55091	3.55914	3.43705	3.61383												0.0853238	0.0848381	0.0923307	0.0816826		-0.163626	-0.278242	1.49012	-1.02301
IL1RN	31.337	31.166	30.5785	30.2381	10.5564	10.4741	9.80329	9.3719												0.000664064	0.000703056	0.00111922	0.00150931		-1.46886	-1.34038	0.0308238	1.31611
IL1RN	30.4113	30.6467	30.4335	30.3708	9.63075	9.95484	9.6583	9.50458												0.00126141	0.00100762	0.00123755	0.00137669		0.499325	-0.336891	0.4207	0.879167
ILK	25.1787	25.1273	25.3877	25.1886	4.39808	4.43537	4.61252	4.32245												0.0474291	0.0462191	0.0408783	0.049982		0.713254	0.350468	-1.25073	1.47861
ILK	25.3486	25.2307	25.3321	25.2403	4.56795	4.53876	4.55694	4.37407												0.0421608	0.0430227	0.0424838	0.048225		-0.866231	-0.607835	-0.769391	0.951861
ITGA5	28.2097	27.9928	28.1961	28.0188	7.42906	7.30088	7.42092	7.15265												0.00580269	0.00634184	0.00583552	0.00702811		-0.240179	0.333346	-0.20526	1.06337
ITGA5	28.4234	28.199	28.4058	27.8923	7.64283	7.50706	7.63057	7.02608												0.00500357	0.00549729	0.00504625	0.00767254		-1.09026	-0.565055	-1.04486	1.74889
ITGAV	25.7921	26.2609	25.7035	25.9423	5.01149	5.56904	4.92834	5.07615												0.0310022	0.0210646	0.0328414	0.0296433		0.356082	-1.88037	0.769992	0.0502706
ITGAV	25.6369	25.9861	25.7092	26.0202	4.85632	5.29418	4.93398	5.15396												0.0345225	0.0254855	0.0327133	0.0280868		1.14832	-0.885442	0.741164	-0.30002
ITGB1	24.5756	24.3654	24.5334	24.5342	3.79504	3.67346	3.75817	3.66796												0.0720411	0.0783749	0.0739055	0.0786747		-0.208491	0.764423	0.0778895	0.810467
ITGB1	24.5753	24.771	24.5426	24.5185	3.79469	4.07907	3.76743	3.6523												0.0720583	0.0591668	0.0734329	0.0795331		-0.205842	-2.18607	0.00530077	0.942322
JAG1	27.446	27.7046	27.5105	27.5728	6.66538	7.01269	6.73525	6.70659												0.0098519	0.0077441	0.00938615	0.00957451		1.20228	-1.64689	0.572712	0.827314
JAG1	27.5152	27.6441	27.6009	27.6845	6.73459	6.95221	6.82572	6.81826												0.00939047	0.00807564	0.00881561	0.00886133		0.578553	-1.19875	-0.198505	-0.136711
KRT14	35.2527	34.9771	35.3277	34.2871	14.4721	14.2852	14.5525	13.4209												4.40016e-05	5.0087e-05	4.16159e-05	9.11833e-05		-0.145869	0.0469257	-0.22145	1.34891
KRT14	37.1759	37.2407	34.1226	35.3389	16.3953	16.5488	13.3474	14.4727												1.16014e-05	1.0431e-05	9.59451e-05	4.39814e-05		-1.17235	-1.20943	1.49977	-0.146509
KRT19	20.4135	20.1072	20.1759	20.0771	-0.367127	-0.584726	-0.599253	-0.789118												1.28978	1.49975	1.51493	1.72802		-1.33084	-0.0417465	0.0514334	1.35964
KRT19	20.3755	20.2166	20.0476	20.1441	-0.405106	-0.475321	-0.727623	-0.722138												1.32419	1.39023	1.65591	1.64962		-1.11962	-0.714169	0.916937	0.878358
KRT7	31.5258	31.6609	31.4097	31.9038	10.7452	10.969	10.6345	11.0376												0.000582612	0.000498889	0.000629085	0.000475713		-0.137792	-1.02065	0.352262	-1.26504
KRT7	31.6071	31.2723	31.1066	31.5709	10.8265	10.5804	10.3314	10.7047												0.000550686	0.000653116	0.00077615	0.000599186		-0.474453	0.605658	1.90304	0.0369707
MAP1B	26.1951	26.0306	26.398	26.1786	5.41452	5.33869	5.62285	5.31236												0.0234459	0.0247113	0.0202934	0.0251663		-0.035321	0.732182	-1.94748	1.00818
MAP1B	26.128	26.0313	26.2659	26.3138	5.34735	5.33943	5.49071	5.44759												0.0245633	0.0246986	0.0222398	0.0229146		0.642416	0.724496	-0.766868	-0.357605
MMP9	29.0779	28.9844	29.007	29.3027	8.29729	8.29251	8.2318	8.43645												0.00317883	0.00318938	0.00332646	0.00288652		-0.0263404	0.028372	0.739411	-1.54261
MMP9	28.9979	28.9393	29.2073	29.0904	8.21735	8.24737	8.43206	8.22417												0.00335995	0.00329075	0.00289532	0.0033441		0.913105	0.55415	-1.49697	0.830882
MSN	34.9864	33.2016	31.9698	33.2212	14.2058	12.5097	11.1946	12.355												5.29221e-05	0.000171482	0.000426666	0.000190891		-0.895638	-0.121444	1.54491	0.00530085
MSN	32.5722	32.1791	35.4239	37.577	11.7916	11.4872	14.6487	16.7108												0.000282078	0.000348343	3.89318e-05	9.32264e-06		0.600748	1.03346	-0.986995	-1.18034
MST1R	35.5092	29.8165	27.7785	29.6787	14.7286	9.12459	7.00331	8.8125												3.68352e-05	0.00179153	0.00779457	0.0022242		-1.18788	-0.665477	1.12172	-0.536666
MST1R	27.6052	29.7971	27.8841	29.5187	6.82464	9.10516	7.10895	8.65254												0.00882225	0.00181582	0.00724425	0.002485		1.42768	-0.658247	0.957886	-0.459021
NOTCH1	28.9956	28.8685	28.9087	28.9647	8.215	8.17661	8.13352	8.09854												0.00336542	0.00345617	0.00356095	0.00364835		-0.0487916	0.241582	0.576867	0.856538
NOTCH1	29.1916	29.0734	29.0459	28.8908	8.41105	8.3815	8.27071	8.02463												0.0029378	0.00299859	0.00323794	0.00384013		-1.41709	-1.22259	-0.456687	1.47017
NUDT13	28.7635	29.5145	29.5953	29.0099	7.98294	8.8226	8.82014	8.14367												0.00395271	0.00220868	0.00221245	0.00353598		1.52857	-0.932709	-0.9274	0.940463
NUDT13	29.0672	29.716	29.1652	29.2748	8.28661	9.02409	8.39002	8.40865												0.00320246	0.00192078	0.00298093	0.0029427		0.469767	-1.33901	0.15714	0.103179
OCLN	23.6195	23.734	23.5873	23.651	2.83887	3.04211	2.81214	2.78484												0.139771	0.121404	0.142384	0.145105		0.1439	-1.3036	0.34986	0.56427
OCLN	23.5362	23.8079	23.5081	23.6919	2.75557	3.11603	2.73286	2.82573												0.148078	0.11534	0.150428	0.141049		0.798593	-1.78148	0.983786	0.244671
PLEK2	27.3231	27.0799	27.2556	27.2254	6.54251	6.38797	6.48037	6.35919												0.0107277	0.0119407	0.0111999	0.0121813		-1.12352	0.0720483	-0.658104	0.309238
PLEK2	27.3756	26.9847	27.0234	27.1724	6.595	6.29283	6.24824	6.30624												0.0103445	0.0127547	0.013155	0.0126367		-1.50129	0.874457	1.26903	0.75814
PPPDE2	25.3218	25.5829	25.3688	25.5873	4.54115	4.89096	4.59362	4.72108												0.0429514	0.0337034	0.0414175	0.0379151		1.14661	-1.29112	0.742288	-0.180915
PPPDE2	25.3484	25.54	25.3765	25.7134	4.56776	4.84813	4.60128	4.84723												0.0421666	0.034719	0.0411981	0.0347408		0.939747	-1.0234	0.684447	-1.01767
PTK2	24.2235	24.6321	24.2828	24.6462	3.44293	3.94017	3.50756	3.78001												0.0919551	0.0651463	0.0879266	0.0727953		0.964361	-1.21762	0.636476	-0.595066
PTK2	24.2125	24.628	24.2131	24.6468	3.43191	3.93609	3.43792	3.78064												0.0926599	0.0653307	0.0922748	0.0727635		1.02172	-1.20261	0.990379	-0.59765
PTP4A1	22.3459	21.9618	22.4127	22.0273	1.56525	1.26994	1.63749	1.1611												0.337919	0.414678	0.321416	0.447171		-0.825742	0.506038	-1.11206	1.0698
PTP4A1	22.3573	21.9267	22.3335	21.9765	1.57671	1.23481	1.5583	1.11025												0.335245	0.424898	0.339552	0.463213		-0.872127	0.68336	-0.797406	1.34814
RAC1	22.2499	22.3517	22.1581	22.2753	1.46935	1.65978	1.38293	1.40908												0.361145	0.316488	0.38344	0.376552		0.0938536	-1.56133	0.92017	0.664877
RAC1	22.207	22.3457	22.1651	22.3408	1.42641	1.65383	1.38988	1.4746												0.372055	0.317795	0.381596	0.359834		0.498192	-1.51287	0.851848	0.0452595
RGS2	34.1822	30.9465	31.7426	31.5493	13.4016	10.2546	10.9674	10.6831												9.24118e-05	0.000818592	0.000499456	0.000608209		-1.49424	1.20189	0.0170177	0.420793
RGS2	32.2438	31.8286	32.688	31.0121	11.4632	11.1367	11.9128	10.1459												0.000354178	0.000444155	0.00025936	0.000882617		-0.522365	-0.188302	-0.8744	1.4396
SERPINE1	32.119	31.8262	31.9784	31.6065	11.3384	11.1343	11.2032	10.7403												0.000386187	0.00044487	0.000424124	0.000584595		-0.882321	-0.0295617	-0.331048	2.00086
SERPINE1	31.764	31.7686	32.1813	32.1183	10.9834	11.0767	11.4061	11.2521												0.000493944	0.000463008	0.000368499	0.00041001		0.683564	0.234005	-1.13936	-0.536135
SIP1	25.5032	25.8675	25.7614	25.9602	4.72261	5.17561	4.98619	5.09397												0.037875	0.0276685	0.0315505	0.0292794		1.92154	-0.789668	0.241528	-0.361777
SIP1	25.711	25.9759	25.7499	25.9994	4.93042	5.28403	4.97467	5.1332												0.0327942	0.0256653	0.0318034	0.0284939		0.571883	-1.32179	0.30871	-0.57043
SMAD2	24.7677	24.8737	24.85	24.8883	3.98711	4.18181	4.07484	4.02206												0.0630611	0.0550999	0.0593405	0.0615518		1.23498	-1.11417	0.137138	0.789618
SMAD2	24.8768	24.9349	24.8229	24.9202	4.09615	4.24302	4.0477	4.05398												0.0584702	0.0528109	0.0604672	0.0602046		-0.119673	-1.78958	0.469577	0.392096
SNAI1	33.93	32.246	33.7002	32.3208	13.1494	11.5541	12.925	11.4546												0.000110064	0.000332568	0.000128581	0.000356295		-1.14561	0.873053	-0.977613	1.08832
SNAI1	33.4225	32.4796	33.4548	32.2608	12.6419	11.7877	12.6796	11.3946												0.000156466	0.000282851	0.000152426	0.000371444		-0.724623	0.422001	-0.761281	1.22575
SNAI2	33.071	32.0876	31.6394	32.067	12.2904	11.3957	10.8642	11.2008												0.000199626	0.000371156	0.00053649	0.00042485		-1.57671	0.0574094	1.63249	0.568933
SNAI2	31.9824	32.0081	32.5334	32.6506	11.2018	11.3162	11.7582	11.7844												0.000424556	0.000392173	0.000288696	0.000283495		0.566135	0.257631	-0.728171	-0.777715
SNAI3	30.4907	30.3489	30.4273	30.2773	9.7101	9.65696	9.65208	9.41109												0.0011939	0.00123869	0.0012429	0.00146885		-0.267866	-0.0161673	0.00744976	1.27709
SNAI3	30.2334	30.4881	30.3301	30.9729	9.45276	9.79618	9.55488	10.1067												0.00142704	0.00112475	0.00132952	0.000906925		1.04214	-0.656426	0.494153	-1.88038
SPARC	35.3399	35.7409	32.9789	34.2748	14.5593	15.049	12.2037	13.4086												4.14212e-05	2.94984e-05	0.00021199	9.19603e-05		-0.882303	-0.941252	-0.0389791	-0.632429
SPARC	34.6263	32.4254	31.832	31.6864	13.8457	11.7335	11.0568	10.8202												6.79241e-05	0.000293677	0.000469442	0.000553078		-0.751268	0.364894	1.23391	1.64742
STAT3	24.9494	25.0693	24.9203	25.0562	4.16882	4.37743	4.14507	4.18999												0.0555983	0.048113	0.0565211	0.0547884		0.766232	-1.34035	1.02593	0.538291
STAT3	24.9248	25.0268	25.0107	25.2235	4.14417	4.33493	4.23549	4.35728												0.0565563	0.0495514	0.0530872	0.0487896		1.03584	-0.93554	0.0595309	-1.14993
STEAP1	34.7489	33.0828	33.1473	33.1617	13.9683	12.3909	12.3721	12.2955												6.23912e-05	0.000186199	0.000188638	0.000198926		-1.03879	0.719589	0.754235	0.900349
STEAP1	37.5181	33.4791	33.9738	33.2195	16.7375	12.7872	13.1986	12.3533												9.15193e-06	0.000141467	0.000106368	0.000191118		-1.79492	0.0842872	-0.414202	0.789446
TCF3	25.1904	24.9775	25.1733	24.933	4.40984	4.28558	4.39812	4.06684												0.0470442	0.0512756	0.047428	0.0596702		-0.754124	0.0669546	-0.679649	1.69589
TCF3	25.2375	25.0456	25.104	24.9785	4.45689	4.35371	4.32884	4.11228												0.0455346	0.0489105	0.049761	0.0578203		-1.04706	-0.391982	-0.226954	1.33692
TCF4	34.8323	33.7388	32.4708	33.8186	14.0517	13.0469	11.6956	12.9524												5.88883e-05	0.000118166	0.000301498	0.000126166		-0.585893	0.107314	2.25122	0.200859
TCF4	35.4908	33.75	34.5393	35.4485	14.7102	13.0581	13.7641	14.5823												3.73079e-05	0.000117249	7.18759e-05	4.07663e-05		-0.838258	0.0965878	-0.434015	-0.797814
TFPI2	25.8169	25.5239	25.6257	25.6535	5.03628	4.83202	4.85046	4.78735												0.0304739	0.0351088	0.0346631	0.0362131		-1.7384	0.270246	0.0770888	0.748815
TFPI2	25.7389	25.5298	25.6399	25.5852	4.95834	4.83789	4.86471	4.71904												0.0321655	0.0349662	0.0343223	0.0379688		-1.00529	0.208456	-0.070616	1.5097
TGFB1	25.0307	25.1196	25.0929	25.1094	4.25009	4.42774	4.3177	4.24325												0.0525528	0.0464641	0.0501468	0.0528025		0.686927	-1.62209	-0.225491	0.781611
TGFB1	25.0831	25.088	25.0477	25.0758	4.3025	4.39611	4.27246	4.20959												0.0506779	0.047494	0.0517443	0.0540491		-0.0240985	-1.23151	0.380322	1.25433
TGFB2	27.2041	26.9739	26.9802	26.8793	6.42345	6.28201	6.20498	6.01309												0.0116506	0.0128507	0.0135555	0.0154838		-0.627424	0.0339432	0.422374	1.48508
TGFB2	27.5441	26.9911	27.028	27.05	6.76349	6.29917	6.2528	6.18383												0.0092042	0.0126987	0.0131135	0.0137556		-1.97564	-0.0498056	0.17881	0.532664
TGFB3	28.0294	27.8813	28.0382	28.1487	7.24876	7.18941	7.26304	7.28247												0.00657517	0.00685127	0.00651039	0.0064233		-0.665106	-0.0669424	-0.805453	-0.994138
TGFB3	27.7644	27.8682	27.9527	28.0299	6.98383	7.17627	7.17751	7.16367												0.00790057	0.00691396	0.00690803	0.00697464		2.20637	0.0688836	0.0560404	0.200346
TIMP1	27.4425	27.0125	27.474	27.1792	6.66191	6.3206	6.69882	6.31301												0.00987562	0.0125116	0.00962621	0.0125775		-1.06749	0.750362	-1.23949	0.795842
TIMP1	27.4282	27.1708	27.1258	27.0924	6.64756	6.47892	6.35064	6.22616												0.00997436	0.0112112	0.0122537	0.0133579		-0.999392	-0.146422	0.572531	1.33406
TMEFF1	27.9339	27.9939	28.2433	28.1808	7.1533	7.30198	7.46812	7.31455												0.00702496	0.00633702	0.00564769	0.00628203		1.25042	0.0161093	-1.2207	-0.0825603
TMEFF1	27.9993	28.2142	28.0817	28.0533	7.21873	7.52232	7.30646	7.18709												0.00671346	0.00543948	0.00631739	0.00686232		0.691518	-1.59429	-0.0191133	0.958617
TMEM132A	25.7811	25.9604	25.9533	26.2438	5.00055	5.26853	5.1781	5.37759												0.0312382	0.0259426	0.0276208	0.0240538		1.6653	-0.587386	0.126504	-1.39086
TMEM132A	25.8351	25.9722	26.0057	26.0626	5.05448	5.28029	5.23047	5.19644												0.030092	0.025732	0.0266362	0.0272718		1.17772	-0.676969	-0.292348	-0.0219521
TSPAN13	22.1872	21.9023	22.3261	22.1423	1.40664	1.21042	1.55087	1.27614												0.377189	0.432143	0.341305	0.412899		-0.242115	1.27234	-1.23103	0.742023
TSPAN13	22.285	21.9729	22.3098	22.1346	1.50438	1.28101	1.53464	1.26845												0.352482	0.411507	0.345164	0.415106		-0.923013	0.703644	-1.12468	0.802827
TWIST1	32.2113	31.2291	32.0035	30.8403	11.4307	10.5372	11.2283	9.97413												0.000362268	0.000672957	0.000416803	0.00099423		-1.12137	0.288319	-0.87393	1.74603
TWIST1	31.9135	31.407	31.6318	31.0672	11.1329	10.7151	10.8566	10.201												0.000445306	0.000594876	0.000539321	0.000849544		-0.744602	-0.0659612	-0.318027	1.08954
VIM	26.1042	25.8346	26.219	25.8715	5.32363	5.14272	5.44379	5.00527												0.0249705	0.0283066	0.022975	0.0311361		-0.454839	0.606127	-1.08947	1.50596
VIM	26.1219	25.9943	26.1932	25.9049	5.34134	5.30238	5.41804	5.03875												0.0246659	0.025341	0.0233888	0.0304219		-0.551726	-0.337019	-0.95786	1.27883
VPS13A	25.081	25.0088	25.2099	25.0295	4.30042	4.31694	4.43465	4.16331												0.0507509	0.050173	0.0462419	0.0558107		0.0580443	-0.130883	-1.41604	1.7122
VPS13A	25.1223	25.0803	25.0716	25.0865	4.34169	4.38837	4.29645	4.22027												0.0493197	0.0477496	0.0508909	0.0536502		-0.409845	-0.923145	0.103795	1.00587
WNT11	31.6694	31.8473	32.5534	32.9654	10.8888	11.1554	11.7782	12.0992												0.000527405	0.000438423	0.000284707	0.000227921		1.30363	0.565834	-0.708704	-1.17955
WNT11	31.6844	31.9724	32.3557	32.9366	10.9038	11.2805	11.5805	12.0704												0.000521935	0.00040201	0.000326526	0.000232518		1.25827	0.263916	-0.361968	-1.14143
WNT5A	31.9548	30.4077	31.3401	31.8467	11.1742	9.71581	10.5649	10.9805												0.000432739	0.00118919	0.000660168	0.000494943		-0.837247	0.690304	-0.377982	-0.711634
WNT5A	31.6472	29.7584	31.6181	30.7526	10.8666	9.06651	10.8429	9.88639												0.000535571	0.00186513	0.000544457	0.00105658		-0.62959	2.05529	-0.611647	0.42251
WNT5B	31.7497	30.513	31.2045	31.941	10.9691	9.82107	10.4293	11.0748												0.000498859	0.00110551	0.00072524	0.000463615		-0.751378	1.14753	-0.0427779	-0.861696
WNT5B	32.1083	31.0508	31.3304	30.4503	11.3277	10.3589	10.5552	9.58411												0.000389057	0.000761501	0.000664611	0.00130285		-1.09507	0.070725	-0.232553	1.76522
ZEB1	31.3088	34.6221	34.2766	33.6923	10.5282	13.9302	13.5014	12.8261												0.000677172	6.406e-05	8.62351e-05	0.000137709		2.16543	-0.830455	-0.7221	-0.470581
ZEB1	32.1427	32.9946	33.8384	33.068	11.3621	12.3027	13.0632	12.2018												0.000379902	0.000197933	0.000116835	0.000212267		0.712861	-0.176306	-0.57258	-0.106266
ZEB2	32.0316	30.6912	31.6553	31.148	11.251	9.99926	10.8801	10.2818												0.000410321	0.000977065	0.000530586	0.000803281		-1.13552	1.75957	-0.521171	0.871829
ZEB2	31.4928	31.8933	31.5421	31.2567	10.7122	11.2014	10.7669	10.3905												0.000596091	0.00042466	0.000573886	0.000744998		-0.186552	-1.06227	-0.299985	0.574105
BMP2	Undetermined	35.0613	35.6392	34.9469
BMP2	33.0443	34.459	33.7665	36.0342
COL1A2	Undetermined	Undetermined	Undetermined	39.2929
COL1A2	Undetermined	Undetermined	34.4526	38.7225
FGFBP1	31.9113	34.2407	33.9726	33.8747
FGFBP1	Undetermined	33.3603	Undetermined	Undetermined
GNG11	Undetermined	Undetermined	Undetermined	Undetermined
GNG11	Undetermined	Undetermined	Undetermined	Undetermined
MMP2	Undetermined	Undetermined	Undetermined	Undetermined
MMP2	Undetermined	Undetermined	Undetermined	Undetermined
MMP3	34.8804	Undetermined	Undetermined	Undetermined
MMP3	35.4355	Undetermined	Undetermined	Undetermined
NODAL	32.231	33.1209	32.7207	Undetermined
NODAL	31.5421	32.6	32.5281	32.6246
PDGFRB	34.9059	Undetermined	Undetermined	38.3406
PDGFRB	Undetermined	39.2815	38.7089	35.4007
SOX10	34.8724	34.9801	Undetermined	Undetermined
SOX10	Undetermined	Undetermined	34.9288	Undetermined
SPP1	Undetermined	34.7816	32.8651	34.5358
SPP1	34.899	32.7051	Undetermined	Undetermined
VCAN	Undetermined	33.1748	Undetermined	Undetermined
VCAN	Undetermined	Undetermined	Undetermined	35.4156
