## Supplementary Table 7 for "A short ERK5 isoform modulates nucleocytoplasmic shuttling of active ERK5 and associates with poor survival in breast cancer"

### Sheet: Table S7
Table S7: pERK5 staining in primary breast tumors in the Queensland Follow-Up (QFU) cohort
D#	pERK5 cytoplasmic	pERK5 membrane	pERK5 membrane/cytoplasmic	pERK5 nuclear max	pERK5 category	pERK any	HER2	ER	HR	TNBC	Ki67_high_20% threshold	Ki67_high_10% threshold	Prognostic subgroups_bin (1=HER2+, 2=ER+/Ki67-low, 3=ER+/Ki67-high, 4=TN/basal-like, 5=TN/non-basal)	c-kit_intensity	TTK1_overall intensity	ID4_binary	Vimentin_binary	Invasive type_bin 1=Ductal NOS (n=256), 2=lobular/variants (n=64), 3=mixed ducto-lob (n=40), 4=mixed (other; n=37), 5=metaplastic (n=18), 6=special types (n=29)	Overall grade	Tumour border (1=infiltrative; 2=pushing <50%; 3=pushing >50%)	LN status_binary	Size bin (1=<2cm, 2=2-5cm, 3=>5cm)	20yr_bcss_years	20yr_bcss_censor	age at diagnosis	Young age (0=>50, 1=≤50)
D0845	1	2	MC2	0	D	1	0	0	0	1	0	0	5	0	0	0	0	1	3	3	0	2	20.4463	0	59	0
D0811	1	2	MC2	0	D	1	0	1	1	0	0	0	2	1	0	0	0	2	2	1	1	2	5.23477	1	62	0
D1009	1	2	MC2	1	D	1	0	1	1	0	1	1	3	2	3	0	0	1	3	1	1	2	7.76454	0	51	0
D0749	1	2	MC2	0	D	1	0	1	1	0	0	0	2	0	1	1	1	3	2	1	1	2	7.49076	0	79	0
D0652	1	2	MC2	0	D	1	0	1	1	0	0	0	2	0	1	0	0	1	2	1		1	15.1704	0	80	0
D0236	1	2	MC2	0	D	1	1	0	1	0	0	1	1	0	3	0	0	3	3	2	1	2	1.13347	1	27	1
D0081	1	2	MC2	0	D	1	0	0	0	1	0	0	5	0	3	1	1	1	3	1	1	2	0.303901	1	56	0
D0048	1	2	MC2	1	D	1	0	1	1	0	0	0	2	1	2	0	0	1	3	2	0		19.8385	0	33	1
D0984	1	2	MC2	0	D	1	0	1	1	0	0	1	2	2	0	0	0	1	3	2	1	1	3.54278	1	58	0
D0831	1	2	MC2	0	D	1	1	0	0	0	0	0	1	0	0	0	0	1	3	1	1	2	2.03696	1	50	1
D0877	1	2	MC2	0	D	1	0	1	1	0	1	1	3	0	2	0	0	2	2	1	0	2	4.02464	1	54	0
D0177	1	2	MC2	2	D	1	0	1	1	0	0	0	2	0	1	0	0	4	2	1	0	2	7.48528	0	69	0
D0795	1	2	MC2	1	D	1	0	0	0	1	0	1	4	1	1	0	1	1	3	2	0	1	20.0931	0	68	0
D0532	1	2	MC2	0	D	1	0	0	0	1	0	0	4	2	3	1	0	1	3	2		2	24.0164	0	43	1
D1031	1	2	MC2	1	D	1	0	0	0	1	0	0	4	3	2	1	1	1	3	2	0	2	1.66461	1	41	1
D0105	1	2	MC2	0	D	1	1	0	0	0	0	0	1	0	1	1	0	1	3	1	1	2	0.555784	1	27	1
D0868	1	2	MC2	0	D	1	0	0	0	1			4	0	3	0	0	1	3	1		1	5.24572	1	63	0
D1062	1	2	MC2	2	D	1	1	0	0	0	0	1	1	1	3	1	1	1	3	1	1	3	2.29979	1	55	0
D0615	1	2	MC2	0	D	1	0	0	0	1	0	1	4	1	2	1	0	1	3	1	1	1	22.4257	0	48	1
D0186	1	2	MC2	0	D	1	0	0	0	1	1	1	4	2	2	1	1	1	3	1		1	22.6612	0	45	1
D0300	1	2	MC2	2	D	1	0	1	1	0	0	1	2	2	3	1	1	4	3	1		2	24.167	0	51	0
D0989	1	0	M/C+	2	C	1	0	1	1	0	0	1	2	3	2	1	0	1	2	1		1	24.0986	0	49	1
D0806	0	2	M/C+	2	C	1	0	1	1	0	0	0	2	0	0	0	0	6	2	3	0	1	21.9932	0	33	1
D0858	0	0	MC0	2	C	1	0	1	1	0	0	0	2	0	2	0	0	1	2	1		2	22.3272	0	63	0
D0346	0	1	M/C+	2	C	1	0	1	1	0	0	0	2	1	2	0	0	6	2	1		1	9.80151	0	76	0
D0383	1	1	MC1	2	C	1	1	0	0	0	0	0	1	0	1	0	1				1	2	2.2423	1	69	0
D0398	0	0	MC0	2	C	1	0	1	1	0	0	1	2	1	2	0	0	2	2	1		1	10.9706	1	64	0
D0629	1	1	MC1	2	C	1	0	1	1	0	0	0	2	1	1	0	0	1	2	1		1	7.21424	0	75	0
D0021	0	0	MC0	2	C	1	0	1	1	0	0	0	2	0	2	0	0	1	2	1	0	2	22.1574	0	47	1
D0253	0	0	MC0	2	C	1	0	1	1	0	0	0	2	0	0	0	0	2	2	1	0	1	12.7036	0	70	0
D0908	1	1	MC1	2	C	1	0	1	1	0	0	0	2	0	1	0	0	1	2	1		1	20.449	0	55	0
D0898	1	0	M/C+	2	C	1	0	1	1	0				1			0	1	2	1			17.399	0	68	0
D1032	1	1	MC1	2	C	1	0	1	1	0	0	1	2	1	2	0	0	1	2	1	0	1	20.0548	0	53	0
D0122	0	1	M/C+	2	C	1	0	1	1	0	0	0	2	0	0	0	0	1	2	1	1		12.9856	1	61	0
D0134	0	0	MC0	2	C	1	0	1	1	0	0	0	2	1	2	1	0	1	1	1	0	1	5.66188	1	63	0
D1039	1	1	MC1	2	C	1	0	1	1	0	0	0	2	1	1	0	0	1	2	1	0	1	20.3806	0	67	0
D0295	1	1	MC1	2	C	1	0	1	1	0	0	0	2	2	1	1	0	1	1	1		2	19.9042	0	32	1
D0358	1	0	M/C+	2	C	1	0	1	1	0	0	0	2	0	0	0	0	3	2	1	1	2	25.6044	0	51	0
D0767	1	1	MC1	2	C	1	0	1	1	0	0	0	2	0	0	1	0	1	1	1	0	1	22.2806	0	55	0
D0203	0	1	M/C+	2	C	1	0	1	1	0	0	0	2	1	0	1	0	1	2	1	0	2	20.0356	0	56	0
D0287	0	0	MC0	2	C	1	0	1	1	0	0	0	2	3	1	0	0	3	2	1	0	1	16.0301	0	52	0
D0847	0	0	MC0	2	C	1	0	1	1	0				0	2	0	0	2	3	1			2.81725	1	46	1
D0013	1	1	MC1	2	C	1	0	1	1	0	0	1	2	0	2	0	0	4	2	1	0	1	21.8261	0	57	0
D0369	0	0	MC0	2	C	1	0	1	1	0	0	0	2	0	0	0	0	1	3	1	0	1	7.80287	0	75	0
D0365	0	1	M/C+	2	C	1	0	1	1	0	0	0	2	1	1	1	0	3	1	1		1	6.26694	0	66	0
D0263	0	1	M/C+	2	C	1	1	1	1	0	0	0	1	1	0	1	0	1	3	1		2	21.0157	0	32	1
D0607	1	1	MC1	2	C	1	0	1	1	0	0	0	2	1	1	0	0	1	2	1		1	20.0246	0	32	1
D0766	0	1	M/C+	2	C	1	0	1	1	0	0	1	2	1	2	0	0	1	3	1		1	10.1136	1	50	1
D0496	1	1	MC1	2	C	1	0	1	1	0	0	0	2	0	2	0	0	1	2	1	0		18.245	1	46	1
D0038	0	1	M/C+	2	C	1	0	1	1	0	0	0	2	1	2	0	0	6	1	1	0	1	13.4894	0	60	0
D0020	0	2	M/C+	2	C	1	0	1	1	0	1	1	3	0	2	0	0	1	2	1	1	1	17.1116	0	66	0
D0998	0	1	M/C+	2	C	1	0	1	1	0	0	1	2	3	3	0	0	1	3	1		1	20.0602	0	49	1
D0665	1	0	M/C+	2	C	1	0	1	1	0	0	0	2	0	0	0	0	1	2	1	0	2	5.40452	1	68	0
D0586	0	0	MC0	2	C	1	0	1	1	0	0	0	2	0	2	1	0	1	1	1		1	22.2888	0	50	1
D0569	0	0	MC0	2	C	1	0	1	1	0	0	0	2	1	1	0	0	3	2	1	0	1	20.3039	0	79	0
D0659	0	1	M/C+	2	C	1	0	1	1	0	0	0	2	1	1	0	0	3	2	1		1	21.0048	0	35	1
D0456	0	1	M/C+	2	C	1	1	1	1	0	0	0	1	1	2	0	0	4	3	1		1	4.18344	1	27	1
D0855	0	0	MC0	2	C	1	0	1	1	0	0	1	2	1	1	0	0	6	2	3	1	3	8.65982	0	63	0
D0446	0	1	M/C+	2	C	1	1	0	0	0	0	0	1	1	3	1	0	1	3	3	1	3	0.303901	1		1
D0979	0	0	MC0	2	C	1	0	0	0	1	0	0	4	0	0	1	0	3	3	1		1	1.78234	1	71	0
D0246	0	2	M/C+	2	C	1	0	0	0	1	1	1	4	0	3	0	0	4	3	1	0	2	20.0849	0	60	0
D1017	0	1	M/C+	2	C	1	0	0	0	1	1	1	4	2	2	1	1	3	3	1	1	2	21.1225	0	49	1
D0272	0	1	M/C+	2	C	1	0	1	1	0	0	1	2	0	2	0	0	1	1	1		1	20.9172	0	61	0
D1085	1	0	M/C+	2	C	1	0	1	1	0	0	0	2	0	2	0	0	1	1	1		2	24.5558	0	49	1
D0064	1	1	MC1	2	C	1	0	1	1	0	0	1	2	0	2	0	1	1	3	2	0	3	24.4463	0	38	1
D0351	0	1	M/C+	2	C	1	0	1	1	0	0	1	2	1	3	0	0	1	3	1		1	10.1903	0	55	0
D0143	1	1	MC1	2	C	1	0	0	0	1	0	1	4	3	3	1	1	1	3	1	0	1	22.3491	0	70	0
D0474	0	0	MC0	2	C	1	0		1	0	0	0	2	0	0	1	0	1	1	1		1	11.989	0	75	0
D0819	0	0	MC0	2	C	1	0	0	0	1	1	1	4	1	0	1	1	4	3	1	0	2	1.98768	0	72	0
D0929	0	1	M/C+	2	C	1	1	0	0	0	1	1	1	0	2	0	0	5	3	1		1	21.8261	0	35	1
D1006	0	1	M/C+	2	C	1	0	1	1	0	0	0	2	1	2	0	0				0	1	16.9829	0	66	0
D0899	0	1	M/C+	1	B	1	0	1	1	0	0	0	2	0	0	0	0	6	1	1		1	15.2033	0	70	0
D1058	0	1	M/C+	1	B	1	1	0	0	0	0	0	1	0	0	0	0	1	3	2	1	2	8.2245	1	59	0
D0533	1	1	MC1	1	B	1	0	1	1	0	0	1	2	0	1	0	0	4	2	2	0	1	22.2587	0	68	0
D0618	0	0	MC0	1	B	1	0	0	0	1	0	0	5	0	0	0	0	1	1	1		2	10.5298	0	72	0
D0798	0	0	MC0	1	B	1	0	1	1	0	0	1	2	0	2	0	0	4	2	1	0	2	22.2094	0	74	0
D0703	1	1	MC1	1	B	1	0	1	1	0	0	0	2	1	1	0	0	6	2	3		3	8.7885	0	80	0
D0407	0	0	MC0	1	B	1	0	1	1	0	0	0	2	1	0	1	0	1	2	1	0		24.3258	0	45	1
D0237	0	0	MC0	1	B	1	0	1	1	0	0	0	2	0	1	0	0	1	2	1	1	2	7.99452	1	54	0
D0420	1	1	MC1	1	B	1	0	1	1	0	1	1	3	1	1	0	0	6	3	3			13.3032	0	75	0
D0473	0	0	MC0	1	B	1	0	1	1	0	0	0	2	0	0	0	0	1	1	1	1	1	6.00684	0	67	0
D0467	0	1	M/C+	1	B	1	1	1	1	0	1	1	1	1	2	0		1	3	1		3	1.91376	1	56	0
D0914	0	1	M/C+	1	B	1	0	1	1	0	0	1	2	0	2	0	0	1	2	1		3	11.5784	0	76	0
D1035	0	0	MC0	1	B	1	0	1	1	0	0	0	2	1	1	0	0	1	1	1	0	1	17.8782	0	69	0
D0725	0	1	M/C+	1	B	1	0	1	1	0	0	0	2	1	1	0	0	3	1	1		1	15.9124	0	67	0
D0995	0	0	MC0	1	B	1	0	1	1	0	0	1	2	3	0	0	0	3	2	1	1	1	4.85147	1	71	0
D0139	0	0	MC0	1	B	1	0	1	1	0	0	0	2	1	2	0	0	1	3	1	0	2	24.0986	0	46	1
D0862	1	1	MC1	1	B	1	0	1	1	0	0	1	2	0	2	1	0	1	2	1		1	7.44422	1	54	0
D0040	0	1	M/C+	1	B	1	0	1	1	0	1	1	3	1	1	0	0	1	2	1	0	2	7.87132	1	54	0
D0322	0	0	MC0	1	B	1	0	1	1	0	0	1	2	0	1	1	0	1	2	1		1	19.9398	0	60	0
D0542	1	1	MC1	1	B	1	0	0	0	1	1	1	5	0	3	0	0	1	3	1		1	0.150582	1	47	1
D0093	0	1	M/C+	1	B	1	0	1	1	0	0	0	2	0	2	0	0	1	1	1	0	1	12.846	0	76	0
D0796	0	0	MC0	1	B	1	0	1	1	0	0	0	2	1	3	0	0	1	2	1		1	16.2464	1	71	0
D1014	1	1	MC1	1	B	1	1	0	0	0	0	0	1	1	2	0	1	2	3	1	0	2	0.922656	1	56	0
D1003	1	1	MC1	1	B	1	0	1	1	0	0	0	2	1	0	0	1	1	2	2		2	4.71732	1	69	0
D0633	1	1	MC1	1	B	1	0	1	1	0	0	0	2	1	2	0	0	3	3	1	1	2	20.794	0	56	0
D0194	1	1	MC1	1	B	1	0	1	1	0	0	0	2	0	0	0	0	3	2	1		1	10.7077	0	67	0
D1012	0	2	M/C+	1	B	1	0	1	1	0	0	0	2	1	2	1	0	1	1	1	0	1	21.7878	0	43	1
D0949	0	0	MC0	1	B	1	0	1	1	0	0	0	2	0	0	1	0	1	2	1	0	2	0.380561	1	75	0
D0391	1	0	M/C+	1	B	1	0	1	1	0	0	0	2	0	0	0	0	3	2	1	1	2	24.3833	0	63	0
D0391	1	0	M/C+	1	B	1	0	0	0	1	0	0	5	0	0	0	0	3	2	1	1	2	1.63997	1	71	0
D0418	1	0	M/C+	1	B	1	0	1	1	0	0	0	2	0	1	0	0	1	3	1		1	7.66324	0	43	1
D0245	0	1	M/C+	1	B	1	0	1	1	0	0	0	2	0	0	0	0	1	2	1		1	6.45859	1	35	1
D0854	1	0	M/C+	1	B	1	0	1			0	0	2	0	0		0	3	2	1		1			45	1
D0238	1	0	M/C+	1	B	1	0	1	1	0	0	1	2	1	0	0	0	1	2	1	1	2	9.85626	0	71	0
D0220	0	0	MC0	1	B	1	0	1	1	0	0	0	2	0	0	0	0	1	2	1		1	10.6913	1	72	0
D0753	0	1	M/C+	1	B	1	0	1	1	0	0	1	2	0	1	0	0	1	3	1	0	2	4.23272	1	42	1
D0066	1	1	MC1	1	B	1	0	1	1	0	0	0	2	0	1	0	0	2	2	1
D0842	0	0	MC0	1	B	1	0	1	1	0	0	1	2	0	1	0	0	1	1	1		2	24.2491	0	43	1
D0889	1	0	M/C+	1	B	1	0	1	1	0	0	0	2	0	1	0	0	4	1	1	1	2	4.41615	1	57	0
D0729	0	1	M/C+	1	B	1	0	1	1	0	0	1	2	1	2	0	0	2	2	1	0	1	1.68652	1	65	0
D0440	0	0	MC0	1	B	1	0	1	1	0	1	1	3	1	1	0	0	1	2	1		1	14.5791	0	65	0
D0421	1	0	M/C+	1	B	1	0	1	1	0	0	1	2	1	1	0	0	1	2	1	1	2	16.8022	0	66	0
D0479	1	1	MC1	1	B	1	0	1	1	0	0	0	2	0	1	0	0	4	2	1	1	2	20.8898	0	61	0
D0661	0	0	MC0	1	B	1	0	1	1	0	0	0	2	0	2	0	0	1	2	1		1	2.55989	1	75	0
D0625	0	0	MC0	1	B	1	0	1	1	0	0	0	2	0	0	0	0	1	1	1		2	10.1328	1	47	1
D0458	0	0	MC0	1	B	1	0	1	1	0	0	0	2	1	1	1	0	1	1	1		1	20.564	0	58	0
D0517	0	1	M/C+	1	B	1	0	1	1	0	0	0	2	0	0	1	0	1	2	1	1	2	13.5305	0	80	0
D1070	1	1	MC1	1	B	1	0	1	1	0	0	0	2	0	0	0	0	2	2	1	0	3	22.0589	0	66	0
D0266	0	0	MC0	1	B	1	0	1	1	0	0	0	2	0	0	1	0	1	2	1	0	2	13.117	0	88	0
D0384	0	0	MC0	1	B	1	0	1	1	0	0	0	2	1	1	0	0	1	1	1		1	21.2786	0	48	1
D1047	1	1	MC1	1	B	1	0	1	1	0	0	0	2	0	1	0	0	2	2	1		1	7.57563	1	49	1
D0076	1	1	MC1	1	B	1	0	1	1	0	0	0	2	1	1	0	0	2	2	1	0	2	14.0999	1	64	0
D0508	0	0	MC0	1	B	1	0	1	1	0	0	0	2	0	0	0	0	1	3	1	1	2	12.4956	1	55	0
D0270	1	1	MC1	1	B	1	0	1	1	0	0	0	2	1	2	0	0	1	2	1		2	24.1862	0	73	0
D0468	0	1	M/C+	1	B	1	0	1	1	0	1	1	3	1	2	0	0	1	2	1		1	4.56126	1	70	0
D0978	1	1	MC1	1	B	1	1	1	1	0	0	0	1	0	2	0	0	1	3	1	0	1	19.9699	0	42	1
D0017	0	1	M/C+	1	B	1	0	1	1	0	0	1	2	0	3	0	0	2	2	1			23.8494	0	48	1
D0687	0	1	M/C+	1	B	1	1	1	1	0	0	1	1	1	2	0	0	1	2	1	0		24.3943	0	48	1
D0504	1	1	MC1	1	B	1	0	1	1	0	1	1	3	1	2	0	0	4	2	1		1	6.08077	0	53	0
D0730	0	0	MC0	1	B	1	0	1	1	0	0	1	2	0	2	1	0	5	1	1	0	2	17.0021	0	48	1
D0700	0	1	M/C+	1	B	1	0	1	1	0	0	0	2	2	2	0	0	1	1	1		1	17.4127	0	64	0
D0303	1	0	M/C+	1	B	1	0	1	1	0	0	0	2	1	1	0	0	3	1	1		1	22.3107	0	48	1
D0617	0	2	M/C+	1	B	1	0				0	1		0	0		0				1		2.19028	0	36	1
D0483	0	0	MC0	1	B	1	0	1	1	0	0	0	2	0	0	0	0	1	1	1		1	3.28816	0	77	0
D0896	1	1	MC1	1	B	1	0	1	1	0	0	1	2	1	0	0	0	1	2	1			24.3094	0	30	1
D0031	0	1	M/C+	1	B	1	0	1	1	0	0	0	2	1	1	1	0	1	1	1	1	2	6.8063	0	76	0
D0848	1	1	MC1	1	B	1	0	1	1	0	0	0	2	0	0	0	0	1	2	1		1	21.6126	0	68	0
D0397	0	1	M/C+	1	B	1	0	1	1	0	0	0	2	1	2	1	0	6	2	1		1	21.9329	0	60	0
D0577	1	1	MC1	1	B	1	0	1	1	0	0	1	2	1	2	0	0	1	2	1		2	16.6188	1	72	0
D0425	0	0	MC0	1	B	1	0	1	1	0	0	0	2	3	0	0	0	1	1	1
D0350	0	0	MC0	1	B	1	0	1	1	0	0	0	2	1	1	0	0	2	2	1	1	1	22.3491	0	48	1
D0380	1	0	M/C+	1	B	1	0	1	1	0	0	0	2	1	0	0	0	2	2	1	0		22.1027	0	57	0
D0780	0	0	MC0	1	B	1	0	1	1	0	0	0	2	0	0	0	0	1	2	1		1	21.3333	0	72	0
D0051	0	1	M/C+	1	B	1	0	1	1	0	0	0	2	0	0	0	0	1	2	1	1	1	6.76249	1	69	0
D0159	1	1	MC1	1	B	1	0	1	1	0	0	0	2	1	0	0	0				0	1	22.7351	0	45	1
D0588	1	1	MC1	1	B	1	1	0	0	0	0	1	1	3	2	0	1	4	3	1		2	14.2533	0	41	1
D0067	0	0	MC0	1	B	1	1	0	0	0	1	1	1	0	3	1	0	1	3	1	0	3	16.7775	0	59	0
D0521	0	0	MC0	1	B	1	0	1	1	0	0	0	2	1	1	0	0	2	3	1		2	0.0301164	0	74	0
D1057	0	0	MC0	1	B	1	0	1	1	0				0	0	0	0	2	2	1		1	12.4107	0	79	0
D0958	0	1	M/C+	1	B	1	1	0	0	0	0	0	1	2	1	0	0	1	3	1	1	3	24.2053	0	49	1
D0414	1	1	MC1	1	B	1	0	0	0	1	1	1	4	2	3	0	1	1	3	2		2	0.985626	0	51	0
D1086	0	2	M/C+	1	B	1	0	1	1	0	0	0	2	0	2	0	0	4	3	1		2	22.3929	0	65	0
D0408	1	0	M/C+	1	B	1	0	0	0	1	1	1	4	0	1	1	1	1	3	1		2	21.9713	0	68	0
D0612	1	1	MC1	1	B	1	0	0	0	1	0	0	4	1	2	1	1	4	3	3	0	2	1.02122	1	65	0
D0709	0	1	M/C+	1	B	1	0	1	1	0	0	0	2	0	0	0	0	1	3	1	0	1	5.3525	0	79	0
D0940	0	1	M/C+	1	B	1	0	1						1	2			2	2	1	0	1	21.7604	0	74	0
D0342	0	0	MC0	1	B	1	0	1	1	0	0	0	2	1	1		0	1	2	1		1	20.1807	0	61	0
D0982	0	0	MC0	1	B	1	0	1	1	0	0	1	2	1	1	0	0	1	2	1		2	4.2601	0	43	1
D0145	1	1	MC1	1	B	1	0	0	0	1	1	1	4	0	2	1	0	1	3	2	0	1	20.9938	0	40	1
D1018	0	1	M/C+	1	B	1	0	1	1	0	0	0	2	0	0	1	0	6	1	1	0		20.7283	0	56	0
D0697	0	0	MC0	1	B	1	0	0	0	1	0	0	4	1	2	1	1	1	2	1	0	2	1.577	1	63	0
D0511	0	1	M/C+	1	B	1	0	1	1	0	1	1	3	2	3	1	0	1	2	1		1	24.5613	0	41	1
D0441	1	1	MC1	1	B	1	0	0	0	1	0	0	4	1	2	0	1	1	2	1		2	5.63176	0	75	0
D0576	0	0	MC0	1	B	1	0	0	0	1	0	1	4	0	2	0	0	5	3	1	1	2	16.0739	0	69	0
D0613	1	1	MC1	1	B	1	0	0	0	1	0	1	4	0	1	0	0	1	3	1	0	2	20.512	0	50	1
D0968	0	0	MC0	1	B	1	0	0	0	1	1	1	4	2	3	0	0	1	3	2		2	2.09446	0	80	0
D0835	1	1	MC1	1	B	1	0	1	1	0	1	1	3	1	3	1	1	1	3	1		2	2.80082	1	54	0
D1042	0	1	M/C+	1	B	1	0	1	1	0	0	0	2	0	0	0	0	2	2	1		2	22.1602	0	73	0
D0681	0	0	MC0	1	B	1	0	0	0	1	0	0	4	0	0	0		5	2	1		1	22.1547	0	44	1
D0060	1	1	MC1	1	B	1	0	0	0	1	1	1	4	1	2	1	0	6	3	1
D0801	0	1	M/C+	1	B	1	0	0	1	0	0	0	2	3	1	0	0	3	2	1		2	3.65777	1	71	0
D0118	0	0	MC0	1	B	1	0											1	1	1	0	1	22.0096	0	64	0
D0344	0	0	MC0	0	A	0	0	1	1	0	0	0	2	0	0	0	0	5	2	1		1	22.3491	0	53	0
D1015	1	1	MC1	0	A	1	0	1	1	0	0	0	2	0	1	0	0	1	1	1			20.9528	0	59	0
D0552	0	0	MC0	0	A	0	0	1	1	0	0	0	2	1	3	0	0	1	2	1	1	2	11.8138	1	71	0
D0256	1	1	MC1	0	A	1	0	1	1	0	0	0	2	0	0	1	0	3	2	1		1
D0884	1	0	M/C+	0	A	1	0	1	1	0	0	0	2	0	0	0	0	1	2	1	0	2	15.0828	0	49	1
D1048	0	1	M/C+	0	A	1	0	1	1	0	0	0	2	2	2	0	0	1	3	2		1	4.35044	1	69	0
D0327	0	0	MC0	0	A	0	0	1	1	0	0	0	2	0	0	0	0	1	3	1	0	1	21.8672	0	59	0
D0768	0	1	M/C+	0	A	1	0	1	1	0	0	0	2	0	0	0	0	1	2	1	1	1	19.9097	0	66	0
D0333	1	0	M/C+	0	A	1	1	0	0	0	0	0	1	0	0	0	0	1	3	3		1	22.3436	0	56	0
D0523	1	0	M/C+	0	A	1	0	1	1	0	0	0	2	0	0	0	1	1	2	1		2	19.9014	0	50	1
D0797	1	1	MC1	0	A	1	0	1	1	0	0	0	2	0	1	0	0	1	3	1	1	2	16.846	0	62	0
D0971	1	0	M/C+	0	A	1	0	1	1	0	0	1	2		0	0	0	1	2	1	0	1	17.2539	0	71	0
D0738	1	0	M/C+	0	A	1	0	1	1	0	0	1	2	0	0	0	0	1	2	1	0	2	14.7515	1	67	0
D0778	0	0	MC0	0	A	0	0	1	1	0	0	0	2	0	0	0	0	1	3	1	1	1	15.5455	0	65	0
D0252	0	1	M/C+	0	A	1	0	1	1	0	0	0	2	1	0	0	0	2	2	1		2	9.1718	1	46	1
D0136	0	0	MC0	0	A	0	0	0	0	1	1	1	5	0	3	0	0	2	3	1	1	2	0.969199	1	66	0
D0454	0	0	MC0	0	A	0	1	1	1	0			1	0	0	0	0	1	3	1	1		3.32375	1	46	1
D0465	0	0	MC0	0	A	0	0	1	1	0	0	0	2	0	0	0	0	1	3	1	1	1	6.27789	1	62	0
D0184	1	1	MC1	0	A	1	0	1	1	0	0	0	2	0	0	0	0	2	1	1		1	20.5448	0	77	0
D0095	1	0	M/C+	0	A	1	0	1	1	0	0	0	2	3	0	0	0	3	2	1	0	2	8.64066	1	47	1
D0739	0	0	MC0	0	A	0	0	0	1	0	0	1	2	0	1	0	0	1	2	1	0	2
D0574	0	0	MC0	0	A	0	0	1	1	0	0	0	2	0	1	1	0	2	2	1		1	4.91718	1	63	0
D0257	1	1	MC1	0	A	1	0	1	1	0	0	0	2	0	1	0	0	3	3	2		1	23.8056	0	56	0
D0301	1	0	M/C+	0	A	1	0	1	1	0	1	1	3	0	3	0	0	2	3	3		1	0.558522	1	69	0
D0628	1	1	MC1	0	A	1	0	1	1	0	0	0	2	2	1	0	0	6	1	1	1	1	0.793977	1	83	0
D0183	0	1	M/C+	0	A	1	1	1	1	0	0	0	1	0	0	0	0	1	3	1	1	2	10.0698	0	77	0
D0860	0	0	MC0	0	A	0	0	1	1	0	0	0	2	0	0	0	0	4	2	1	0	2	25.1362	0	37	1
D0162	1	1	MC1	0	A	1	0	0	0	1	0	1	5	1	2	1	0	4	3	1	0	2	20.8131	0	59	0
D1080	1	1	MC1	0	A	1	1	1	1	0	0	0	1	2	2	0	0	1	3	1	1	3	1.51951	1	76	0
D0317	1	1	MC1	0	A	1	1	1	1	0	0	0	1	1	2	0	0	1	3	1	0	1	20.8104	0	56	0
D0088	1	0	M/C+	0	A	1	0	1	1	0	0	0	2	0	0	0	0	2	2	1	1	2	7.47433	1	61	0
D0619	1	1	MC1	0	A	1	0	1	1	0				1	0	0	0	2	2	1			16.6461	0	62	0
D0950	0	1	M/C+	0	A	1	0	1	1	0				0	1	0	0	4	2	1	1	1	14.0397	1	57	0
D0211	1	1	MC1	0	A	1	0	1	1	0	0	0	2	0	1	0	0	2	2	1		2	21.0486	0	49	1
D0109	0	0	MC0	0	A	0	0	1	1	0	0	0	2	0	0	0	0	3	2	1	0	1	5.87817	0	86	0
D0096	0	2	M/C+	0	A	1	0	1	1	0	0	0	2	0	1	0	0	1	2	1
D0022	0	0	MC0	0	A	0	0	1	1	0	0	0	2	1	0	0	0	1	2	1	1	1	2.09993	1	70	0
D0601	0	0	MC0	0	A	0	0	1	1	0	0	1	2	0	1	0	0	1	3	1		2	22.4723	0	47	1
D0226	1	0	M/C+	0	A	1	0	1	1	0	0	1	2	1	2	0	0	1	3	1	1	1	19.9097	0	39	1
D0873	0	0	MC0	0	A	0	1	1	1	0	0	0	1	0	0	0	0	1	2	1	0	2	8.65435	1	72	0
D1004	1	0	M/C+	0	A	1	0	1	1	0	0	0	2	0	2	0	0	1	3	1	1	2	3.02259	1	34	1
D1010	1	0	M/C+	0	A	1	0	1	1	0	0	0	2	0	0	0	0	1	3	1	0	1	7.84942	0	51	0
D0930	0	0	MC0	0	A	0	0	1	1	0	0	0	2	0	1	0	0	6	3	3		1	22.3272	0	66	0
D0732	0	1	M/C+	0	A	1	0	1	1	0	0	0	2	1	1	0	0	2	2	1	1	3	1.0486	1	66	0
D1019	0	1	M/C+	0	A	1	0	1	1	0	0	1	2	0	2	0	0	1	3	1	1	1	20.0438	0	50	1
D0010	0	0	MC0	0	A	0	0	1	1	0				0	0	0		2	2	1	0	1	9.28953	0	76	0
D0063	0	0	MC0	0	A	0	0	1	1	0	0	0	2	0	2	0	0	1	2	1	0	1	21.18	0	68	0
D0070	0	0	MC0	0	A	0	0	1	1	0	0	0	2	0	0	0	0	2	2	1			22.9185	0	68	0
D0331	0	1	M/C+	0	A	1	0	1						0	2	0	0	2	2	1		2	4.09856	0	85	0
D0887	1	1	MC1	0	A	1	0	1	1	0	1	1	3	0	2	0	0	1	3	1		2	19.3922	0	68	0
D0776	1	0	M/C+	0	A	1	0	1	1	0	0	0	2	0	1	0	0	1	2	1	0	1	23.1211	0	30	1
D0098	1	0	M/C+	0	A	1	1	1	1	0	0	0	1	0	0	0	0	3	2	1	1		8.72279	1	48	1
D0828	0	0	MC0	0	A	0	0	1	1	0	0	0	2	0	1	0	0	6	1	3		2	15.0773	0	72	0
D0001	1	1	MC1	0	A	1	0	1	1	0	0	0	2	0	0	0	0	1	2	1	0		11.9535	1	35	1
D0450	1	1	MC1	0	A	1	0	1	1	0	0	0	2	0	2	0	0	6	2	1	0	2	11.7372	0	81	0
D0785	1	1	MC1	0	A	1	0	1	1	0	0	0	2	0	0	0	0	1	2	1	1	3	3.83847	1	75	0
D0205	0	1	M/C+	0	A	1	1	1	1	0	1	1	1	1	3	0	0	1	3	3	1	2	4.20808	0	82	0
D0335	0	1	M/C+	0	A	1	0	1	1	0	0	0	2	1	0	0	0	4	3	1	1	3	8.00821	1	53	0
D0737	1	1	MC1	0	A	1	0	1	1	0	1	1	3	1	2	1	1	5	3	3	0	1	21.7413	0	39	1
D0977	0	1	M/C+	0	A	1	0	1	1	0	0	0	2	0	0	0	0	1	3	1
D0330	0	0	MC0	0	A	0	0	1	1	0	0	0	2	1	1	0	0	6	1	1		2	23.6304	0	64	0
D0783	0	1	M/C+	0	A	1	0	1	1	0	0	1	2	1	1	0	0	1	1	1	0	1	22.4805	0	45	1
D1074	1	0	M/C+	0	A	1	0	1	1	0	0	0	2	1	0		0	3	1	1		1	21.0623	0	60	0
D1002	0	0	MC0	0	A	0	0	1	1	0	0	1	2	0	1	0	0	1	2	1	1	2	3.24709	1	72	0
D0274	0	1	M/C+	0	A	1	0	1	1	0	0	1	2	0	1	0	0	6	2	3	0	2	4.32033	0	76	0
D0313	1	0	M/C+	0	A	1	0	1	1	0	0	0	2	0	0	0	0	6	2	1	0		4.20534	0	75	0
D0565	0	0	MC0	0	A	0	0	1	1	0	0	0	2	0	1	0	0	1	3	1		1	22.0178	0	54	0
D0294	0	0	MC0	0	A	0	0	0	0	1	0	0	5	0	0	0	0	2	2	1		1	3.09377	1	76	0
D0035	0	0	MC0	0	A	0	0	1	1	0	0	0	2	2	0	1	0	1	3	1
D0273	1	1	MC1	0	A	1	0	1	1	0	0	0	2	1	0	0	0	1	3	1	1	1	20.8789	0	29	1
D0689	1	1	MC1	0	A	1	0	0	0	1	0	1	5	0	0	0	0	4	3	1		2	1.32512	0
D0448	0	2	M/C+	0	A	1	0	1	1	0	0	1	2	0	1	0	0	1	3	1	0	1	20.449	0	50	1
D1051	0	0	MC0	0	A	0	1	1	1	0	0	0	1	1	0	0	0	1	2	1	0	2	6.48871	1	47	1
D0635	1	0	M/C+	0	A	1	0	1	1	0	0	0	2	0	0	0	0	1	2	1		1	6.69678	1	37	1
D0032	0	2	M/C+	0	A	1	0	1	1	0	0	1	2	0	2	0	0	3	2	1	1		20.564	0	59	0
D1078	0	2	M/C+	0	A	1	0	1	1	0	0	1	2	0	0	0	0	3	2	1		1	8.65161	1	83	0
D0328	1	1	MC1	0	A	1	0	1	1	0	0	0	2	0	1	0	0	1	2	1		1	16.0548	0	71	0
D0695	1	0	M/C+	0	A	1	0	1	1	0	0	1	2	0	1	0	0	5	1	1			8.09309	1	54	0
D0580	1	0	M/C+	0	A	1	0	1	1	0	0	1	2	0	1	0	0	2	2	1	1		4.70089	1	41	1
D0865	0	0	MC0	0	A	0	0	1	1	0	0	0	2	0	1	1	0	1	1	1		1	15.9206	0	76	0
D0535	0	0	MC0	0	A	0	1	1	1	0	0	1	1	0	0	0	0	1	2	2		1	8.50376	1	74	0
D0497	0	0	MC0	0	A	0	0	1	1	0	0	1	2	0	0	0	0	4	3	3	1	1	18.3217	0	59	0
D0464	1	1	MC1	0	A	1	0	1	1	0	0	0	2	0	0	0	0	2	2	1		2	6.30801	1	57	0
D0447	0	0	MC0	0	A	0	0	1	1	0	0	0	2	0	0	0	0	1	2	1	0	1	20.4463	0	48	1
D0176	1	0	M/C+	0	A	1	0	1	1	0	0	0	2	0	1	0	0	1	2	1		1	22.2971	0	66	0
D0568	1	1	MC1	0	A	1	0	1	1	0	0	0	2	2	2	0	0	1	2	1
D0833	0	2	M/C+	0	A	1	0	1	1	0	0	0	2	1	1	0	0	2	2	1	1	1	13.7112	0	67	0
D0991	0	0	MC0	0	A	0	0	0	0	1	0	0	5	0	1	0	0	1	2	1	1	3	2.45585	1	53	0
D0073	1	0	M/C+	0	A	1	0	1	1	0	0	0	2	0	0	0	0	1	2	1	1	2	1.30595	1	75	0
D0395	1	0	M/C+	0	A	1	0	1	1	0	0	1	2	0	2	0	0	1	2	1		1	20.3231	0	44	1
D0004	0	0	MC0	0	A	0	0	1	1	0	0	0	2	1	2	0	0	1	2	1	0	2	0.0821355	0	72	0
D0164	1	1	MC1	0	A	1	0	1	1	0	0	0	2	0	1	0	0	6	2	1	0	1	5.03765	1	63	0
D1082	1	1	MC1	0	A	1	0	1	1	0	0	0	2	0	1	0	0	1	2	1		2	2.74059	1	78	0
D0925	1	0	M/C+	0	A	1	0	1	1	0	1	1	3	0	2	0	0	5	2	1	0		23.8166	0	48	1
D0378	0	0	MC0	0	A	0	0	1	1	0	0	0	2	0	0	0	0	4	2	1			7.79466	1	39	1
D0486	1	1	MC1	0	A	1	0	1	1	0	0	0	2	0	0	1	0	1	2	1		1	8.78576	0	79	0
D0307	0	1	M/C+	0	A	1	0	1	1	0	0	0	2	1	0	0	0	6	2	1	1	2	22.3901	0	68	0
D0167	1	1	MC1	0	A	1	0	1	1	0	0	0	2	3	2	0	0	1	1	1	0		24.4736	0	49	1
D0999	0	0	MC0	0	A	0	0	1	1	0	0	1	2	2	2	0	0	1	3	1			21.5277	0	56	0
D0267	0	1	M/C+	0	A	1	0	1	1	0	0	0	2	0	1	0	0	1	3	1		1	22.3162	0	70	0
D0641	0	0	MC0	0	A	0	0	1	1	0	0	0	2	0	0	0	0	1	1	1		1	0.676249	0	88	0
D0623	0	1	M/C+	0	A	1	0	1	1	0	1	1	3	0	2	0	0	1	2	1	0	2	7.17864	0	81	0
D0510	1	1	MC1	0	A	1	0	1	1	0	0	0	2	0	2	0	0	1	2	1			5.00753	1	34	1
D0368	0	2	M/C+	0	A	1	0	1	1	0	0	1	2	0	1	1	0	1	1	1	0	1	20.6297	0	65	0
D1024	0	0	MC0	0	A	0	0	1	1	0	0	1	2	1	2	0	0	6	1	1	1		24.8186	0	46	1
D0673	0	1	M/C+	0	A	1	0	1	1	0	1	1	3	0	2	0	0	1	3	1			0.703628	1	37	1
D0757	0	0	MC0	0	A	0	0	1	1	0	0	1	2	0	0	0	0	1	2	1	1	2	13.0705	0	68	0
D0728	0	0	MC0	0	A	0	1	0	0	0	1	1	1	0	3	0	0	1	3	1		1	0.81588	1	50	1
D0434	1	1	MC1	0	A	1	0	1	1	0	0	1	2	0	1	0	0	1	3	1	0	3	23.0527	0	60	0
D0959	0	1	M/C+	0	A	1	0	1	1	0	0	0	2	0	3	0	0	1	2	1		1	0.791239	0	79	0
D0285	1	1	MC1	0	A	1	0	1	1	0	0	0	2	1	0	0	0	2	2	1		2	16.5311	1	69	0
D0443	0	0	MC0	0	A	0	0	1	1	0	1	1	3	0	2	1	0	1	3	1	0		5.58248	0		1
D0461	0	0	MC0	0	A	0	0	0	0	1	0	0	5	0	1	0	0	4	3	1			1.52772	1	38	1
D0248	0	0	MC0	0	A	0	0	1	1	0	0	1	2	0	2	0	0	1	2	1		1	22.9377	0	57	0
D0008	1	1	MC1	0	A	1	0	1	1	0	0	0	2	1	2	0	0	1	1	1	0	2	8.7091	0	72	0
D0922	0	1	M/C+	0	A	1	1	1	1	0	0	1	1	1	2	0	0	1	3	1	1	2	3.6742	1	48	1
D0499	0	1	M/C+	0	A	1	0	1	1	0	1	1	3	0	2	0	0	2	3	3		1	3.60849	1	73	0
D0882	0	0	MC0	0	A	0	0	1	1	0	0	0	2	0	1	0	0	1	1	1		3	22.5626	0	64	0
D0106	1	1	MC1	0	A	1	0	1	1	0				1	1	0	0	1	2	1	0	1	20.5202	0	74	0
D0360	1	0	M/C+	0	A	1	0	1	1	0	0	0	2	1	1	0	0	4	2	1	1	1
D0005	1	1	MC1	0	A	1	1	1	1	0	1	1	1	1	2	0	0	1	2	1	0	2	10.5708	1	49	1
D0595	0	0	MC0	0	A	0	0	1	1	0	0	0	2	0	1	0	0	3	3	1	1	2	2.92676	0	67	0
D0116	0	0	MC0	0	A	0	0	0	0	1	1	1	5	1	1	1	1	1	3	3	1	1	22.4914	0	39	1
D0215	1	0	M/C+	0	A	1	0	1	1	0	0	0	2	1	1	0	0	1	2	1		2	22.193	0	53	0
D0638	0	0	MC0	0	A	0	0	1	1	0	0	0	2	0	0	0	0	6	1	1		1	3.07461	1	77	0
D0818	0	0	MC0	0	A	0	0	1	1	0	0	0	2	1	0	0	0	2	2	1		1	14.6393	0	85	0
D0605	1	1	MC1	0	A	1	0								0	0	0	1	2	1	1	1	3.68241	1	36	1
D1011	0	0	MC0	0	A	0	0	1	1	0	0	0	2	1	0	0	0	2	2	1		2	22.308	0	50	1
D0431	0	0	MC0	0	A	0	0	1	1	0	0	0	2	2	0	1	0	6	1	1			7.6386	1	60	0
D1043	1	1	MC1	0	A	1	0	1	1	0	0	0	2	0	1	0	0	2	2	1		2	0.533881	1	50	1
D0567	0	0	MC0	0	A	0	0	0	0	1			5	0	0	0		5	3	1		2	21.2539	0	47	1
D0247	0	0	MC0	0	A	0	0	1	1	0	0	0	2	0	1	0	0	1	1	1		1	22.0698	0	37	1
D0084	1	0	M/C+	0	A	1	0	1	1	0	0	0	2	1	0	0	0	1	1	1	0	2	14.0315	1	77	0
D0814	1	0	M/C+	0	A	1	0	1	1	0	0	0	2	0	0	0	0	1	2	1	1	3	22.3463	0	53	0
D0158	0	0	MC0	0	A	0	0	0	0	1	1	1	4	0	0	0	0	1	2	1	1		3.12389	1	40	1
D0305	0	0	MC0	0	A	0	0	0	0	1	1	1	4	0	0	0	1	1	3	2		2	21.7221	0	56	0
D1056	0	0	MC0	0	A	0	0	0	0	1	1	1	4	1	3	0	1	1	3	1	0	2	9.61807	0	70	0
D0487	0	0	MC0	0	A	0	0	0	0	1	0	0	4	0	1	1	1	4	3	1		3	1.73306	0	62	0
D0240	0	1	M/C+	0	A	1	0	1	1	0	1	1	3	1	3	1	1	1	3	2	0	3	24.1013	0	47	1
D0363	0	0	MC0	0	A	0	1	0	0	0		0	1	0	2	0	0	2	2	1	1	2	1.4757	0	56	0
D0347	0	0	MC0	0	A	0	0	1	1	0	0	1	2	3	1	0	0	6	1	1		1	19.3374	0	61	0
D0813	0	0	MC0	0	A	0	0	1	1	0	0	1	2	0	1	0	0	3	2	1	1		2.8282	1	64	0
D0409	0	0	MC0	0	A	0	0	1	1	0	0	1	2	0	0	0	0	3	2	1			24.397	0	60	0
D0174	0	0	MC0	0	A	0	0	0	0	1	0	0	4	0	2	1	0	1	3	1	0	2	20.1123	0	64	0
D0825	0	2	M/C+	0	A	1	0	0	0	1	0	0	4	1	3	0	1	1	3	1	0	1	24.0329	0	55	0
D0946	0	1	M/C+	0	A	1	0	1	1	0	1	1	3	1	2	0	0	1	3	3	1	2	0.944559	1	66	0
D0367	0	1	M/C+	0	A	1	0	0	0	1	0	0	4	0	2	1	1	1	3	2	1	2	1.45106	1	72	0
D0019	1	1	MC1	0	A	1	1	0	0	0	0	1	1	0	1	0	0	4	3	2	1	3	0.572211	0	77	0
D0701	0	0	MC0	0	A	0	0	1	1	0	0	0	2	1	2	0	0	2	2	1	1		8.29021	1	62	0
D0582	1	0	M/C+	0	A	1	1	1	1	0	0	0	1	3	1	0	0	6	2	1	1		1.53867	1	34	1
D0529	0	0	MC0	0	A	0	0	0	1	0	0	0	2	0	0	0	0	1	3	1	1	2	22.0287	0	52	0
D0596	1	0	M/C+	0	A	1	0	1	1	0	0	1	2	0	2	0	0	4	1	1		1	16.9309	0	73	0
D0754	1	0	M/C+	0	A	1	0	1	1	0	0	0	2	0	1	0	0	1	3	3	0	2	23.4825	0	63	0
D0036	0	0	MC0	0	A	0	0	1	1	0	1	1	3	0	0	0	0	3	2	1	1	2	7.93703	1	61	0
D0210	0	1	M/C+	0	A	1	1	0	0	0	0	0	1	0	1	0	0	1	2	1	1	1	10.9979	0	49	1
D0157	1	1	MC1	0	A	1	0	0	0	1	1	1	4	1	3	0	1	1	3	2	1	2	1.29227	1	54	0
D0990	1	1	MC1	0	A	1	0	1	1	0	0	0	2	0	2	1	0	1	2	1		1	21.7988	0	38	1
D0967	0	0	MC0	0	A	0	0	1	1	0	0	0	2	0	1	0	0	2	2	1	0	3	25.1088	0	45	1
D0712	1	1	MC1	0	A	1	0	0	0	1	0	0	4	0	1	1	1	1	2	1
D0573	0	0	MC0	0	A	0	0	1	1	0	0	0	2	1	1	1	0	1	3	1	1	3	2.79808	1	49	1
D0002	0	0	MC0	0	A	0	0	1	1	0	0	0	2	0	0	0	0	1	2	1
D0283	1	0	M/C+	0	A	1	0	0	0	1	1	1	4	1	2	0	1	1	3	2	0	3	8.75565	1	40	1
D0243	1	1	MC1	0	A	1	0	1	1	0	0	1	2	1	2	0	0	1	2	1	0	1	17.7385	1	42	1
D0068	0	0	MC0	0	A	0	0	1	1	0	0	1	2	3	1	0	0	1	2	1		1	9.93566	1	54	0
D0746	0	0	MC0	0	A	0	0	1	1	0	0	0	2	0	2	0	0	1	3	1		2	10.4504	0	73	0
D1030	0	1	M/C+	0	A	1	0	0	0	1	0	0	4	2	1	1	1	4	3	1	0	2	1.67556	1	64	0
D0419	1	0	M/C+	0	A	1	1	0	0	0	0	1	1	0	2	0		3	3	1			3.35934	1	48	1
D0911	1	0	M/C+	0	A	1	0	1	1	0	0	0	2	0	1	0	0	1	2	1			22.1355	0	63	0
D0476	0	0	MC0	0	A	0	0	1	1	0	0	0	2	0	0		0	2	1	1		1	10.6256	0	52	0
D0160	1	0	M/C+	0	A	1	0	0	0	1	1	1	4		0	1	0	1	3	1	0	1	1.3744	1	42	1
D0583	0	0	MC0	0	A	0	0	0	0	1			4		2	0	0	1	3	2			23.9973	0	54	0
D0069	0	1	M/C+	0	A	1	0	1	1	0				0	0		0	2	2	1	0		24.5722	0	51	0
D0478	0	0	MC0	0	A	0	0	1	1	0	0	1	2	0	0	0	0	1	2	1		1	20.9473	0	54	0
D0231	0	1	M/C+	0	A	1	0	1	1	0	0	0	2	0	0	0	0	1	1	1		1	18.4723	0	77	0
D0034	0	0	MC0	0	A	0	0	1	1	0	0	0	2	1	0	0	0	2	2	1	0	2	7.37029	1	62	0
D0624	1	0	M/C+	0	A	1	0	1	1	0	0	0	2	0	0	0	0	1	2	1	0	1	20.6105	0	51	0
D0152	0	1	M/C+	0	A	1	0	1	1	0	0	0	2	0	1	0	0	1	2	1	1	2	6.94867	0	71	0
D1022	0	1	M/C+	0	A	1	0	1	1	0	0	0	2	0	0	0	0	1	2	1	1	3	6.84189	0	76	0
D0993	0	0	MC0	0	A	0	0	1	1	0	0	0	2	1	0	0	0	1	3	1	1	1	1.71389	1	49	1
D0396	0	0	MC0	0	A	0	0	1	1	0	0	0	2	0	0	0	1	6	2	3	0		24.3066	0	48	1
D0992	0	0	MC0	0	A	0					0	0		0	0	0	0	5	2	1	0	2	4.99384	0	49	1
D0281	0	0	MC0	0	A	0	0	1	1	0	0	0	2	3	1	0	0	3	2	1		2	15.7098	1	53	0
D0460	0	1	M/C+	0	A	1	0	1	1	0	0	0	2	0	1	1	0	6	1	3	1	2
D0052	0	0	MC0	0	A	0	0	1	1	0	0	1	2	0	1	0	0	3	2	1		2	4.50924	0	83	0
D0538	0	1	M/C+	0	A	1	1	1	1	0	0	1	1	1	2	0	0	1	3	2	1	1	1.42642	0	41	1
D0547	0	0	MC0	0	A	0	1	0	0	0			1	0	1	0	0	1	3	1	0	2	9.43463	0	69	0
D0660	0	0	MC0	0	A	0	0	1	1	0	0	0	2	0	0	1	0	6	2	1		1	21.1472	0	76	0
D0475	1	0	M/C+	0	A	1	0	0	0	1	0	1		1	2	0	1	1	3	1		1	21.6838	0	51	0
D0401	1	0	M/C+	0	A	1	0	1	1	0	0	0	2	0	1	0	0	4	3	1	1	2	14.8227	1	69	0
D0970	1	1	MC1	0	A	1	0	1	1	0				0	1	0	0	1	3	1		1	17.5441	0	61	0
D0702	0	0	MC0	0	A	0	0	0	0	1	0	0	4	0	0	0	1	1	3	1	1	1	4.35866	1	53	0
D0650	0	0	MC0	0	A	0	0	0	0	1	1	1	4	0		0	0	5	3	1		1	21.692	0	35	1
D0436	0	0	MC0	0	A	0	0	0	0	1			4	3	0	0	0	1	3	1		1	20.3285	0	58	0
D0684	0	0	MC0	0	A	0	0	0	0	1	0	1	4	0	2	0	0	5	3	2	0	2	9.98768	0	65	0
D0769	0	0	MC0	0	A	0	1	0	0	0	0	0	1	0	0	0	0	6	2	3			24.2738	0
D0059	1	1	MC1	0	A	1	0	0	0	1	0	1	4	1	0	0	0	5	3	1	0	1	22.1355	0	34	1
D0969	1	1	MC1	0	A	1	0	0	0	1	1	1	4	1	2	1	1	1	3	2	1	2	0.914442	1	33	1
D0284	0	0	MC0	0	A	0	0	0	1	0	0	0	2	0	0	0	0	5	3	1		1	22.3901	0	65	0
D0153	0	0	MC0	0	A	0	0	0	0	1	0	1	4	2	2	1	0	1	3	1	0	1	2.51335	1	46	1
D0495	1	1	MC1	0	A	1	0	0	0	1	0	0	4	0	2	0	1	1	3	3		3	7.50445	0	70	0
D0631	1	0	M/C+	0	A	1	0	0	0	1	1	1	4	2	2	1	0	5	3	1		2	21.7878	0	69	0
D0332	0	1	M/C+	0	A	1	0	0	0	1	1	1	4	0	0	1	1	1	3	1	1	3	3.64134	1	66	0
D0839	0	0	MC0	0	A	0	0	0	0	1	0	1	4	1	3	0	0	1	3	2		3	0.637919	1	73	0
D0800	1	0	M/C+	0	A	1	0	1	1	0	1	1	3	1	3	0	0	4	3	2		2	22.7214	0	50	1
D0765	1	1	MC1	0	A	1	0	0	0	1	0	0	4	1	3	1	1	4	3	1	1	3	2.08624	1	55	0
D0047	0	0	MC0	0	A	0	0	0	0	1	0	0	4	0	0	0	0	5	3	1	0	2	6.59822	0	64	0
D0041	0	2	M/C+	0	A	1	0	1	1	0	0	1	2	3	3	1	1	1	3	1	1		19.2635	1	43	1
D1071	1	1	MC1	0	A	1	0	0	0	1	0	1	4	3	2	1	0	4	2	1		2	24.6352	0	72	0
D0742	1	1	MC1	0	A	1	0	0	0	1	0	1	4	1	1	0	0	1	3	3	0	2	23.0445	0	38	1
D0376	0	1	M/C+	0	A	1	0	0	0	1	0	0	4	2	1	0	0	3	2	1			0.657084	1	48	1
D1037	0	1	M/C+	0	A	1	0	0	0	1	0	1	4	0	1	1	1	4	3	2	1	2	20.835	0	39	1
D0823	0	0	MC0	0	A	0	0	1	1	0	1	1	3	3	2	1	1	1	3	1			22.9952	0	50	1
D0793	0	0	MC0	0	A	0	0	0	0	1	0	0	4	0	1	1	1	4	2	2		3	3.8768	1	83	0
D0693	1	1	MC1	0	A	1	0	0	0	1	1	1	4	1	3	1	0	1	3	3			1.24572	1	49	1
D0114	1	0	M/C+	0	A	1	0	1	1	0	0	0	2	0	0	0	0	2	2	1	0		14.152	1	51	0
D1007	0	0	MC0	0	A	0	0	1	1	0	0	0	2	0	0	0	0	1	2	1	1	3	8.79398	1	65	0
D0469	0	0	MC0	0	A	0	0	1						0	0	1		2	2	1		2	16.2437	0	62	0
D0534	1	1	MC1	0	A	1	0	0	0	1	1	1		0	1		1	4	3	1	0	2	22.2231	0	48	1
D0758	0	1	M/C+	0	A	1	1	1	1	0	0	0	1	0	0	0	0	6	3	1	1	2	10.6092	1	39	1
D0361	1	1	MC1	0	A	1	0	1	1	0	0	0	2	0	0	0	0	1	2	1	0	2	1.28953	0	83	0
D0745	1	1	MC1	0	A	1	0	1	1	0	0	0	2	0	0		0	5	2	1		1	22.2888	0	66	0
D1034	1	0	M/C+	0	A	1	0	1	1	0	0	1	2	2	3	0	0	1	2	1	1	1	7.18412	1	50	1
D0947	0	0	MC0	0	A	0	0	1	1	0				0		0		1	1	1		1	22.4504	0	52	0
D0824	0	0	MC0	0	A	0	0	1							0			1	2	1	1	2	24.4025	0	58	0
D0698	0	0	MC0	0	A	0												2	2	1	1
