## Supplementary Table 8 for "A short ERK5 isoform modulates nucleocytoplasmic shuttling of active ERK5 and associates with poor survival in breast cancer"

### Sheet: Table S8
Table S8: Comparison of pERK5 staining in primary breast tumors in the Queensland Follow Up (QFU) cohort
		pERK5 any						pERK5 Nuclear								pERK5 Cytoplasmic						pERK5 Membrane								pERK5 extranuclear
		0		1		c2		0		1		2		c2		0		1		c2		0		1		2		c2		MC0		M/C+		MC1		MC2		c2		Correlation of pERK5 staining patterns
Age at diagnosis n=382						0.1653								0.7328						0.1307								0.5714										0.2212			Nuclear	Membrane
>50		65	0.250965	194	0.749035			151	0.583012	73	0.281853	35	0.135135			158	0.610039	101	0.389961			133	0.513513	105	0.405405	21	0.0810811			101	0.389961	89	0.343629	56	0.216216	13	0.0501931			Cytoplasmic	0.443822	8.21471e-08
≤50		23	0.186992	100	0.813008			75	0.609756	30	0.243902	18	0.146342			65	0.528455	58	0.471545			57	0.463415	53	0.430894	13	0.105691			35	0.284553	52	0.422764	28	0.227642	8	0.0650407			Membrane	0.0159042	0
LN status n=219						0.2946								0.0087						0.2047								0.6262										0.0174		Pearson Correlation p-values
0		94	0.543353	79	0.456647			62	0.53913	32	0.278261	21	0.182609			61	0.530435	54	0.469565			54	0.469565	49	0.426087	12	0.104348			38	0.330435	39	0.33913	32	0.278261	6	0.0521739
1		21	0.456522	25	0.543478			76	0.730769	20	0.192308	8	0.0769231			64	0.615385	40	0.384615			49	0.471154	40	0.384615	15	0.144231			32	0.307692	49	0.471154	13	0.125	10	0.0961538
Size n=338						0.9201								0.0697						0.1118								0.8946										0.3314
≤1.5cm		33	0.221476	116	0.778524			82	0.550336	38	0.255034	29	0.194631			94	0.630872	55	0.369127			73	0.489933	64	0.42953	12	0.0805369			56	0.375839	55	0.369127	33	0.221476	5	0.033557
>1.5cm		41	0.216931	148	0.783069			114	0.603175	55	0.291005	20	0.10582			103	0.544974	86	0.455027			91	0.481482	80	0.42328	18	0.0952381			64	0.338624	66	0.349206	44	0.232804	15	0.0793651
Tumour border n=394						0.8896								0.2096						0.2051								0.0475										0.0079
infiltrative		81	0.238938	258	0.761062			200	0.58997	92	0.271386	47	0.138643			203	0.59882	136	0.40118			178	0.525074	135	0.39823	26	0.0766962			128	0.377581	125	0.368732	72	0.212389	14	0.0412979
pushing <50%		6	0.2	24	0.8			20	0.666667	9	0.3	1	0.0333333			13	0.433333	17	0.566667			9	0.3	15	0.5	6	0.2			7	0.233333	8	0.266667	9	0.3	6	0.2
pushing >50%		6	0.24	19	0.76			19	0.76	3	0.12	3	0.12			14	0.56	11	0.44			10	0.4	13	0.52	2	0.08			7	0.28	10	0.4	7	0.28	1	0.04
Overall grade n=394						0.9371								0.0742						0.0418								0.0088										0.0028
G1		12	0.222222	42	0.777778			25	0.462963	20	0.37037	9	0.166667			40	0.740741	14	0.259259			33	0.611111	19	0.351852	2	0.037037			26	0.481482	21	0.388889	7	0.12963	0	0
G2		45	0.233161	148	0.766839			114	0.590674	54	0.279793	25	0.129534			108	0.559585	85	0.440414			103	0.533679	79	0.409326	11	0.0569948			70	0.362694	71	0.367876	47	0.243523	5	0.0259067
G3		36	0.244898	111	0.755102			100	0.680272	30	0.204082	17	0.115646			82	0.557823	65	0.442177			61	0.414966	65	0.442177	21	0.142857			46	0.312925	51	0.346939	34	0.231293	16	0.108843
LVI n=393						0.4929								0.6641						0.2396								0.0991										0.3373
0		72	0.242424	225	0.757576			181	0.609428	80	0.26936	36	0.121212			178	0.599327	119	0.400673			153	0.515151	115	0.387205	29	0.0976431			112	0.377104	107	0.360269	61	0.205387	17	0.0572391
1		20	0.208333	76	0.791667			57	0.59375	24	0.25	15	0.15625			51	0.53125	45	0.46875			43	0.447917	48	0.5	5	0.0520833			29	0.302083	36	0.375	27	0.28125	4	0.0416667
LI n=393						0.3553								0.6484						0.1094								0.0419										0.0123
0		37	0.260563	105	0.739437			85	0.598592	40	0.28169	17	0.119718			94	0.661972	48	0.338028			79	0.556338	56	0.394366	7	0.0492958			60	0.422535	53	0.373239	26	0.183099	3	0.0211268
1		42	0.248521	127	0.751479			98	0.579882	49	0.289941	22	0.130178			92	0.544379	77	0.455621			90	0.532544	64	0.378698	15	0.0887574			64	0.378698	54	0.319527	43	0.254438	8	0.0473373
2		10	0.151515	56	0.848485			44	0.666667	13	0.19697	9	0.136364			34	0.515151	32	0.484849			23	0.348485	34	0.515151	9	0.136364			13	0.19697	31	0.469697	14	0.212121	8	0.121212
3		4	0.25	12	0.75			11	0.6875	2	0.125	3	0.1875			10	0.625	6	0.375			5	0.3125	9	0.5625	2	0.125			5	0.3125	5	0.3125	5	0.3125	1	0.0625
ER n=392						0.1281								0.2999						0.243								0.0434										0.0002
Neg		27	0.290323	66	0.709677			62	0.666667	22	0.236559	9	0.0967742			49	0.526882	44	0.473118			43	0.462366	36	0.387097	14	0.150538			35	0.376344	22	0.236559	24	0.258064	12	0.129032
Pos		64	0.214047	235	0.785953			174	0.58194	82	0.274247	43	0.143813			178	0.595318	121	0.404682			150	0.501672	129	0.431438	20	0.0668896			103	0.344482	122	0.408027	65	0.217391	9	0.0301003
HER2 n=396						0.6997								0.64						0.1191								0.106										0.1708
Neg		83	0.232493	274	0.767507			212	0.593838	98	0.27451	47	0.131653			207	0.579832	150	0.420168			182	0.509804	144	0.403361	31	0.0868347			131	0.366947	127	0.355742	82	0.229692	17	0.0476191
Pos		8	0.205128	31	0.794872			25	0.641026	8	0.205128	6	0.153846			23	0.589744	16	0.410256			13	0.333333	22	0.564103	4	0.102564			9	0.230769	18	0.461539	8	0.205128	4	0.102564
IHC subtype n=393						0.0001								0.2831						0.4								0.0762										0.0036
HR+		63	0.670213	31	0.329787			163	0.57193	80	0.280702	42	0.147368			170	0.596491	115	0.403509			148	0.519298	117	0.410526	20	0.0701754			103	0.361403	112	0.392983	61	0.214035	9	0.031579
HER2+		8	0.0347826	222	0.965217			25	0.641026	8	0.205128	6	0.153846			23	0.589744	16	0.410256			13	0.333333	22	0.564103	4	0.102564			9	0.230769	18	0.461539	8	0.205128	4	0.102564
TNBC		20	0.289855	49	0.710145			48	0.695652	16	0.231884	5	0.0724638			35	0.507246	34	0.492754			33	0.478261	26	0.376812	10	0.144927			27	0.391304	14	0.202899	20	0.289855	8	0.115942
Ki67 n=375						0.5117								0.971						0.6463								0.1664										0.458
<10%		55	0.232068	182	0.767933			139	0.586498	65	0.274262	33	0.13924			138	0.582278	99	0.417722			122	0.514768	98	0.413502	17	0.07173			88	0.371308	84	0.35443	54	0.227848	11	0.0464135
>10%		28	0.202899	110	0.797101			82	0.594203	38	0.275362	18	0.130435			77	0.557971	61	0.442029			61	0.442029	60	0.434783	17	0.123188			41	0.297102	56	0.405797	32	0.231884	9	0.0652174
Basal markers n=364						0.065								0.4259						0.5475								0.5184										0.3917
Neg		51	0.196911	208	0.803089			146	0.563707	75	0.289575	38	0.146718			144	0.555985	115	0.444015			127	0.490347	110	0.42471	22	0.0849421			87	0.335907	97	0.374517	63	0.243243	12	0.046332
Pos		30	0.285714	75	0.714286			67	0.638095	25	0.238095	13	0.12381			62	0.590476	43	0.409524			50	0.476191	42	0.4	13	0.12381			39	0.371429	34	0.323809	23	0.219048	9	0.0857143
Vimentin n=387						0.3784								0.8985						0.0077								0.0049										0.0005
Neg		79	0.231672	262	0.768328			204	0.59824	91	0.266862	46	0.134897			204	0.59824	137	0.401759			174	0.510264	141	0.41349	26	0.0762463			124	0.363636	130	0.381232	73	0.214076	14	0.0410557
Pos		8	0.173913	38	0.826087			28	0.608696	11	0.23913	7	0.152174			18	0.391304	28	0.608696			14	0.304348	23	0.5	9	0.195652			10	0.217391	12	0.26087	17	0.369565	7	0.152174
