## Supplementary Table 9 for "A short ERK5 isoform modulates nucleocytoplasmic shuttling of active ERK5 and associates with poor survival in breast cancer"

### Sheet: Table S9
Table S9: pERK5 staining in matched primary breast tumors and metastases from the metastatic cohorts from the Brisbane Breast Bank
Case code	Type breast, breast cancer	Primary subtype 1=HER2+; 2=TNBC; 3=ER+; 4=unknown	pERK5 Membrane	pERK5 Cytoplasmic	pERK5 membrane/cytoplasm score	pERK5 nuclear score	pERK5 Category
Aut1	breast	4	2	2	MC2	0	D
BBM2-07	breast	2	2	1	MC2	N1	D
BBM2-12	breast	2	2	1	MC2	N1	D
BBM2-18	breast	2	2	1	MC2	N1	D
BBM2-20	breast	3	2	1	MC2	N0	D
BBM2-23	breast	2	2	1	MC2	N2	D
BBM2-25	breast	2	2	1	MC2	N1	D
BBM2-27	breast	1	2	1	MC2	N1	D
BBM2-32	breast	1	2	1	MC2	N0	D
BBM2-35	breast	1	2	1	MC2	N1	D
BBM2-38	breast	3	2	1	MC2	N1	D
BBM2-40	breast	2	2	1	MC2	N1	D
GM01	breast	3	2	1	MC2	0	D
GM59	breast	3	2	1	MC2	0	D
GM47	breast	3	2	2	MC2	0	D
GM44	breast	3	2	2	MC2	0	D
BBM2-24	breast	3	2	1	MC2	N2	D
GM15	(L) ovary		2	1	MC2	1	D
GM82	(L) ovary		2	2	MC2	0	D
GM77	(L) ovary		2	1	MC2	0	D
GM45	(L) pelvic ln		2	2	MC2	2	D
GM16	(L) tube		2	1	MC2	0	D
GM16	(R) ovary		2	2	MC2	2	D
GM57	(R) ovary		2	2	MC2	0	D
GM45	(R) pelvic ln		2	1	MC2	0	D
Aut3	adrenal		2	1	MC2	0	D
Aut9	bone		2	2	MC2	0	D
Aut6	brain		2	2	MC2	0	D
BBM2-02	brain		2	1	MC2	N2	D
BBM2-04	brain		2	1	MC2	N2	D
BBM2-06	brain		2	1	MC2	N2	D
BBM2-10	brain		2	1	MC2	N2	D
BBM2-12	brain		2	1	MC2	N1	D
BBM2-18	brain		2	1	MC2	N2	D
BBM2-31	brain		2	1	MC2	N2	D
BBM2-32	brain		2	1	MC2	N2	D
BBM2-35	brain		2	1	MC2	N2	D
BBM2-39	brain		2	1	MC2	N2	D
BBM2-41	brain		2	1	MC2	N2	D
GM76	endometrium		2	1	MC2	0	D
Aut1	liver		2	2	MC2	0	D
Aut1	lung		2	1	MC2	2	D
Aut20	lung		2	2	MC2	2	D
Aut18	lymph node		2	2	MC2	0	D
Aut20	lymph node		2	2	MC2	0	D
GM59	lymph node		2	1	MC2	0	D
GM45	myometrium		2	1	MC2	2	D
Aut1	node		2	2	MC2	0	D
GM16	omentum		2	1	MC2	2	D
GM45	omentum		2	1	MC2	1	D
Aut2	spleen		2	2	MC2	0	D
GM73	vagina		2	2	MC2	0	D
GM82	vulva		2	2	MC2	0	D
Aut4			2	1	MC2	0	D
BBM2-02	breast	1	1	1	MC1	N2	C
BBM2-39	breast	2	1	1	MC1	N2	C
BBM2-01	breast	3	0	0	MC0	N2	C
BBM2-08	breast	2	0	0	MC0	N2	C
BBM2-09	breast	3	0	0	MC0	N2	C
BBM2-17	breast	1	0	0	MC0	N2	C
BBM2-21	breast	2	0	0	MC0	N2	C
BBM2-26	breast	1	0	0	MC0	N2	C
BBM2-41	breast	3	0	0	MC0	N2	C
GM72	breast	3	0	0	MC0	2	C
BBM2-01	breast	1	0	1	M/C+	N2	C
BBM2-31	breast	3	0	1	M/C+	N2	C
GM78	breast	4	2	0	M/C+	2	C
GM50	(L) fallopian tube		2	0	M/C+	2	C
GM24	(L) ovary		0	0	MC0	2	C
GM50	(L) ovary		2	0	M/C+	2	C
GM50	(L) ovary		1	0	M/C+	2	C
GM04	(L) tube		0	0	MC0	2	C
GM33	(R) fallopian tube		1	0	M/C+	2	C
GM50	(R) fallopian tube		2	0	M/C+	2	C
GM50	(R) ovary		2	0	M/C+	2	C
GM50	(R) ovary		1	0	M/C+	2	C
GM89	(R) ovary		1	0	M/C+	2	C
GM89	(R) ovary		1	0	M/C+	2	C
GM13	(R) ovary		2	0	M/C+	2	C
Aut5	adrenal		0	0	MC0	2	C
Aut15	adrenal		1	0	M/C+	2	C
GM16	appendix		1	0	M/C+	2	C
BBM2-03	brain		1	1	MC1	N2	C
BBM2-09	brain		1	1	MC1	N2	C
BBM2-13	brain		1	1	MC1	N2	C
BBM2-16	brain		1	1	MC1	N2	C
BBM2-26	brain		1	1	MC1	N2	C
BBM2-28	brain		1	1	MC1	N2	C
BBM2-29	brain		1	1	MC1	N2	C
BBM2-33	brain		1	1	MC1	N2	C
Aut2	brain		0	0	MC0	2	C
BBM2-01	brain		0	0	MC0	N2	C
BBM2-05	brain		0	0	MC0	N2	C
BBM2-07	brain		0	0	MC0	N2	C
BBM2-08	brain		0	0	MC0	N2	C
BBM2-17	brain		0	0	MC0	N2	C
BBM2-21	brain		0	0	MC0	N2	C
BBM2-22	brain		0	0	MC0	N2	C
BBM2-30	brain		0	0	MC0	N2	C
BBM2-36	brain		0	0	MC0	N2	C
BBM2-19	brain		0	0	MC0	N2	C
BBM2-14	brain		1	0	M/C+	N2	C
BBM2-23	brain		0	1	M/C+	N2	C
BBM2-25	brain		0	1	M/C+	N2	C
BBM2-34	brain		0	1	M/C+	N2	C
BBM2-37	brain		2	0	M/C+	N2	C
BBM2-40	brain		0	1	M/C+	N2	C
GM87	brain		2	0	M/C+	2	C
GM78	colon		1	0	M/C+	2	C
GM88	endometrium		0	0	MC0	2	C
Aut15	GIT		1	2	MC1	2	C
Aut5	GIT		0	0	MC0	2	C
Aut21	lung		0	0	MC0	2	C
Aut5	lung		0	0	MC0	2	C
Aut16	lung		1	0	M/C+	2	C
GM78	omentum		1	0	M/C+	2	C
Aut15	ovary		2	0	M/C+	2	C
Aut17	ovary		2	0	M/C+	2	C
GM76	ovary		2	0	M/C+	2	C
GM78	ovary		1	0	M/C+	2	C
GM78	ovary		1	0	M/C+	2	C
GM56	ovary		2	0	M/C+	2	C
GM34	ovary		0	0	MC0	2	C
GM34	sigmoid fat		1	0	M/C+	2	C
Aut8	thyroid		1	0	M/C+	2	C
GM49	uterus		0	2	M/C+	2	C
BBM2-10	breast	3	1	1	MC1	N1	B
BBM2-29	breast	1	1	1	MC1	N1	B
BBM2-03	breast	1	0	0	MC0	N1	B
BBM2-05	breast	2	0	0	MC0	N1	B
BBM2-05	breast	2	0	0	MC0	N1	B
BBM2-22	breast	2	0	0	MC0	N1	B
GM39	breast	3	0	0	MC0	1	B
BBM2-13	breast	1	1	0	M/C+	N1	B
BBM2-14	breast	2	0	1	M/C+	N1	B
BBM2-16	breast	1	0	1	M/C+	N1	B
BBM2-28	breast	1	0	1	M/C+	N1	B
BBM2-34	breast	2	0	1	M/C+	N1	B
GM07	(L) ovary		1	1	MC1	1	B
GM04	(L) ovary		0	1	M/C+	1	B
GM49	(R) fallopian tube		0	0	MC0	1	B
GM63	(R) fallopian tube		0	0	MC0	1	B
GM57	(R) ovary		2	0	M/C+	1	B
GM16	(R) tube		0	1	M/C+	1	B
GM45	(R) tube		0	1	M/C+	1	B
GM45	appendix		1	0	M/C+	1	B
BBM2-27	brain		1	1	MC1	N1	B
BBM2-15	brain		2	0	M/C+	N1	B
GM73	cervix		1	2	MC1	1	B
GM06	cervix		0	0	MC0	1	B
GM33	cervix		0	0	MC0	1	B
Aut19	liver		1	1	MC1	1	B
Aut5	liver		0	0	MC0	1	B
Aut8	liver		0	0	MC0	1	B
Aut10	lung		1	0	M/C+	1	B
Aut5	lymph node		0	0	MC0	1	B
GM63	omentum		2	0	M/C+	1	B
GM82	pouch_of_douglas		2	0	M/C+	1	B
Aut11	breast	4	1	1	MC1	0	A
Aut13	breast	4	1	2	MC1	0	A
Aut16	breast	4	1	1	MC1	0	A
BBM2-04	breast	2	1	1	MC1	N0	A
BBM2-30	breast	2	1	1	MC1	N0	A
GM06	breast	3	1	1	MC1	0	A
GM36	breast	3	1	1	MC1	0	A
Aut17	breast	4	0	0	MC0	0	A
Aut3	breast	4	0	0	MC0	0	A
Aut7	breast	4	0	0	MC0	0	A
Aut7	breast	4	0	0	MC0	0	A
Aut7	breast	4	0	0	MC0	0	A
Aut7	breast	4	0	0	MC0	0	A
Aut7	breast	4	0	0	MC0	0	A
BBM2-06	breast	3	0	0	MC0	N0	A
BBM2-15	breast	1	0	0	MC0	N0	A
BBM2-37	breast	3	0	0	MC0	N0	A
GM16	breast	3	0	0	MC0	0	A
GM24	breast	3	0	0	MC0	0	A
GM77	breast	3	0	0	MC0	0	A
Aut2	breast	4	0	1	M/C+	0	A
Aut9	breast	4	1	0	M/C+	0	A
GM01	breast	3	2	0	M/C+	0	A
GM29	breast	3	1	0	M/C+	0	A
GM41	breast	3	2	0	M/C+	0	A
GM63	breast	3	1	0	M/C+	0	A
GM18	breast	3	1	0	M/C+	0	A
GM57	breast	3	2	0	M/C+	0	A
GM33	(L) fallopian tube		0	0	MC0	0	A
GM49	(L) fallopian tube		1	0	M/C+	0	A
GM63	(L) fallopian tube		1	0	M/C+	0	A
GM49	(L) ovary		1	1	MC1	0	A
GM12	(L) ovary		0	0	MC0	0	A
GM39	(L) ovary		0	0	MC0	0	A
GM74	(L) ovary		0	0	MC0	0	A
GM74	(L) ovary		0	0	MC0	0	A
GM06	(L) ovary		0	2	M/C+	0	A
GM16	(L) ovary		2	0	M/C+	0	A
GM45	(L) ovary		0	1	M/C+	0	A
GM63	(L) ovary		2	0	M/C+	0	A
GM45	(L) tube		0	1	M/C+	0	A
GM77	(R) ovary		0	0	MC0	0	A
GM12	(R) ovary		0	0	MC0	0	A
GM39	(R) ovary		0	0	MC0	0	A
GM45	(R) ovary		0	0	MC0	0	A
GM06	(R) ovary		0	1	M/C+	0	A
GM15	(R) ovary		0	2	M/C+	0	A
GM33	(R) ovary		0	1	M/C+	0	A
GM49	(R) ovary		0	1	M/C+	0	A
GM63	(R) ovary		2	0	M/C+	0	A
GM82	(R) ovary		2	0	M/C+	0	A
GM82	(R) ovary		2	0	M/C+	0	A
GM59	(R)_ovary		2	0	M/C+	0	A
Aut4	adrenal		1	1	MC1	0	A
Aut18	adrenal		2	0	M/C+	0	A
Aut8	adrenal		2	0	M/C+	0	A
Aut9	adrenal		1	0	M/C+	0	A
Aut8	bone		0	0	MC0	0	A
BBM2-20	brain		1	1	MC1	N0	A
Aut14	brain		0	0	MC0	0	A
Aut9	brain		2	0	M/C+	0	A
BBM2-38	brain		2	0	M/C+	N0	A
GM39	cervix		0	0	MC0	0	A
GM57	cervix		0	0	MC0	0	A
GM57	cervix		1	0	M/C+	0	A
GM82	cervix		2	0	M/C+	0	A
GM29	cervix		2	0	M/C+	0	A
Aut2	dura		1	0	M/C+	0	A
GM33	endomyometrium		0	0	MC0	0	A
GM34	fallopian tube		1	1	MC1	0	A
GM14	fallopian tube		2	0	M/C+	0	A
GM15	fallopian tube		0	1	M/C+	0	A
Aut6	GIT		1	1	MC1	0	A
Aut10	liver		0	0	MC0	0	A
Aut12	liver		1	0	M/C+	0	A
Aut20	liver		2	0	M/C+	0	A
Aut3	liver		1	0	M/C+	0	A
Aut4	lung		1	1	MC1	0	A
Aut6	lung		1	1	MC1	0	A
Aut12	lung		2	0	M/C+	0	A
Aut17	lung		2	0	M/C+	0	A
Aut18	lung		1	0	M/C+	0	A
Aut19	lung		1	0	M/C+	0	A
Aut19	lymph node		1	1	MC1	0	A
Aut17	lymph node		1	0	M/C+	0	A
GM63	lymph node		1	0	M/C+	0	A
Aut2	node		1	1	MC1	0	A
Aut6	nodes		1	0	M/C+	0	A
GM49	omentum		0	1	M/C+	0	A
GM34	omentum		1	1	MC1	0	A
GM14	omentum		0	0	MC0	0	A
GM45	omentum ln		2	0	M/C+	0	A
Aut2	ovary		1	2	MC1	0	A
Aut9	ovary		1	1	MC1	0	A
Aut13	ovary		0	0	MC0	0	A
Aut14	ovary		0	0	MC0	0	A
Aut16	ovary		0	0	MC0	0	A
Aut3	ovary		0	0	MC0	0	A
Aut5	ovary		0	0	MC0	0	A
Aut8	ovary		0	0	MC0	0	A
GM14	ovary		0	0	MC0	0	A
GM41	ovary		0	0	MC0	0	A
Aut11	ovary		2	0	M/C+	0	A
Aut16	ovary		1	0	M/C+	0	A
Aut18	ovary		1	0	M/C+	0	A
Aut19	ovary		1	0	M/C+	0	A
Aut20	ovary		0	1	M/C+	0	A
Aut4	ovary		1	0	M/C+	0	A
GM01	ovary		2	0	M/C+	0	A
GM87	ovary		2	0	M/C+	0	A
GM87	ovary		2	0	M/C+	0	A
GM87	ovary		2	0	M/C+	0	A
GM25	ovary		2	0	M/C+	0	A
Aut10	pancreas		1	1	MC1	0	A
GM59	pleura		0	1	M/C+	0	A
GM16	pleura		1	1	MC1	0	A
Aut6	slide missing		0	0	MC0	0	A
Aut3	spleen		0	0	MC0	0	A
Aut10	spleen		0	1	M/C+	0	A
Aut6	spleen		0	1	M/C+	0	A
Aut12	uterus		1	1	MC1	0	A
Aut10	uterus		0	0	MC0	0	A
GM36	uterus		0	0	MC0	0	A
Aut1	uterus		0	2	M/C+	0	A
GM82	vagina		2	0	M/C+	0	A
GM82	vulva		0	2	M/C+	0	A
Aut21			0	0	MC0	0	A
