## Supplementary Table 10 for "A short ERK5 isoform modulates nucleocytoplasmic shuttling of active ERK5 and associates with poor survival in breast cancer"

### Sheet: Table S10
Table S10: Antibodies used for staining of MCF7 mammospheres
Antibody	Antigen Retrival	Blocking	Primary	Secondary	TSA
β-catenin	Dako pH 9.0 (10x diluted in MW)	Sniper/BSA	1:5000 in Da Vinci Green Diluent	MACH2 Rabbit	Opal 520
Abcam Ab32572	15 min	10 min	30 min	15 min	10 min
SOX2	Dako pH 9.0 (10x diluted in MW)	Sniper/BSA	1:20000 in Da Vinci Green Diluent	MACH2 Rabbit	Opal 570
Abcam ab92494	15 min	10 min	30 min	15 min	10 min
Antibody	Antigen Retrival	Blocking	Primary	Secondary	TSA
CK5 (EP42)	Diva Decloaker retrieval (10x diluted in MW)	Sniper/BSA	1:60 in Van Goh Yellow diluent	MACH2 Rabbit	Opal 520
Biocare Med. PME430	15 min	10 min	30 min	15 min	10 min
CK19	Diva Decloaker retrieval (10x diluted in MW)	Sniper/BSA	1:2500 in Da Vinci Green Diluent	PE Rabbit	Opal 570
Abcam ab15463	15 min	10 min	30 min	15 min	10 min
Antibody	Antigen Retrival	Blocking	Primary	Secondary	TSA
E-cadherin	Dako pH 6.0 (10x diluted in MW)	Sniper/BSA	1:800 in Da Vinci Green Diluent	MACH2 Mouse	Opal 520
DAKO M0725	15 min	10 min	30 min	15 min	10 min
MW: milliQ water
