## Supplementary Table 11 for "A short ERK5 isoform modulates nucleocytoplasmic shuttling of active ERK5 and associates with poor survival in breast cancer"

### Sheet: Table S11
	Table S11: Predesigned KiCqStart® SYBR® Green Primers (Sigma) used for validation of EMT hits
Gene	Forward primer (5' - 3')	Reverse Primer (5' - 3')
BMP7	TGGTCCACTTCATCAACC	TTCTGTATTTCTTCAGGATGAC
COL5A2	GAGTTTACTGAAGATCAGGC	GTATTCACCACTCTGCTTTG
ESR1	GGAGTGTACACATTTCTGTC	CAAAGTGTCTGTGATCTTGTC
FN1	CCATAGCTGAGAAGTGTTTTG	CAAGTACAATCTACCATCATCC
FOXC2	CTACGACTGCACGAAATAC	CTTAATTGTCTGGTTGGGTC
KRT14	AGATCAAAGACTACAGTCCC	ACTCTGTCTCATACTTGGTG
KRT7	CTCTGTGATGAATTCCACTG	ATGGAATAAGCCTTCAGGAG
MST1R	ATTTACCACCAAGTCTGATG	ACTTGGTACAGAGAATCAGG
NOTCH1	AAGATATGCAGAACAACAGG	TCCATATGATCCGTGATGTC
PPPDE2	ATCTGGCACACATCCATAG	CTGTGACTTCTGTACTCCC
SNAI1	CTCTAATCCAGAGTTTACCTTC	GACAGAGTCCCAGATGAG
SNAI2	CAGTGATTATTTCCCCGTATC	CCCCAAAGATGAGGAGTATC
SPARC	AGTATGTGTAACAGGAGGAC	AATGTTGCTAGTGTGATTGG
TCF3	CGGATCACTCAAGCAATAAC	TGGTCTTCTATCTTACTCTGC
TGFB2	AGATTTGCAGGTATTGATGG	ATTTCTAAAGCAATAGGCCG
TWIST1	CTAGATGTCATTGTTTCCAGAG	CCCTGTTTCTTTGAATTTGG
VIM	GGAAACTAATCTGGATTCACTC	CATCTCTAGTTTCAACCGTC
